# Why most transporter mutations that cause antibiotic resistance are to efflux pumps rather than to import transporters

**DOI:** 10.1101/2020.01.16.909507

**Authors:** Pedro Mendes, Enrico Girardi, Giulio Superti-Furga, Douglas B. Kell

## Abstract

Genotypic microbial resistance to antibiotics with intracellular targets commonly arises from mutations that increase the activities of transporters (pumps) that cause the efflux of intracellular antibiotics. *A priori* it is not obvious why this is so much more common than are mutations that simply inhibit the activity of uptake transporters for the antibiotics. We analyse quantitatively a mathematical model consisting of one generic equilibrative transporter and one generic concentrative uptake transporter (representing any number of each), together with one generic efflux transporter. The initial conditions are designed to give an internal concentration of the antibiotic that is three times the minimum inhibitory concentration (MIC). The effect of varying the activity of each transporter type 100-fold is dramatically asymmetric, in that lowering the activities of individual uptake transporters has comparatively little effect on internal concentrations of the antibiotic. By contrast, increasing the activity of the efflux transporter lowers the internal antibiotic concentration to levels far below the MIC. Essentially, these phenomena occur because inhibiting individual influx transporters allows others to ‘take up the slack’, whereas increasing the activity of the generic efflux transporter cannot easily be compensated. The findings imply strongly that inhibiting efflux transporters is a much better approach for fighting antimicrobial resistance than is stimulating import transporters. This has obvious implications for the development of strategies to combat the development of microbial resistance to antibiotics and possibly also cancer therapeutics in human.
