## Supplementary material for "Why most transporter mutations that cause antibiotic resistance are to efflux pumps rather than to import transporters": Model files and data: FIG1A_A_100x.txt

# A_rel	B_rel	C_rel	[A]_0	[B]_0	[C]_0	[drug_i]_0	[drug_o]_0	(Efflux).Km	(Efflux).h	(Efflux).kcat	(Influx_a).Keq	(Influx_a).Km	(Influx_a).kcat	(Influx_b).Keq	(Influx_b).Km	(Influx_b).kcat	[A]	[B]	[C]	[drug_i]	[drug_o]	(Efflux).Flux	(Influx_a).Flux	(Influx_b).Flux	Values[Influx]
0.01	1	1	1e-16	1e-14	6.8e-15	1e-09	1e-06	0.0005	1	10	1	5e-06	0.1	10	5e-06	0.1	1e-16	1e-14	6.8e-15	3.84766e-07	9.99993e-07	5.22879e-17	3.32438e-19	5.19555e-17	5.22879e-17
0.0135936	1	1	1.35936e-16	1e-14	6.8e-15	1e-09	1e-06	0.0005	1	10	1	5e-06	0.1	10	5e-06	0.1	1.35936e-16	1e-14	6.8e-15	3.85561e-07	9.99993e-07	5.2396e-17	4.5126e-19	5.19447e-17	5.2396e-17
0.0184785	1	1	1.84785e-16	1e-14	6.8e-15	1e-09	1e-06	0.0005	1	10	1	5e-06	0.1	10	5e-06	0.1	1.84785e-16	1e-14	6.8e-15	3.8664e-07	9.99993e-07	5.25423e-17	6.12244e-19	5.19301e-17	5.25423e-17
0.0251189	1	1	2.51189e-16	1e-14	6.8e-15	1e-09	1e-06	0.0005	1	10	1	5e-06	0.1	10	5e-06	0.1	2.51189e-16	1e-14	6.8e-15	3.88098e-07	9.99993e-07	5.27404e-17	8.30089e-19	5.19104e-17	5.27404e-17
0.0341455	1	1	3.41455e-16	1e-14	6.8e-15	1e-09	1e-06	0.0005	1	10	1	5e-06	0.1	10	5e-06	0.1	3.41455e-16	1e-14	6.8e-15	3.9007e-07	9.99993e-07	5.30081e-17	1.1244e-18	5.18837e-17	5.30081e-17
0.0464159	1	1	4.64159e-16	1e-14	6.8e-15	1e-09	1e-06	0.0005	1	10	1	5e-06	0.1	10	5e-06	0.1	4.64159e-16	1e-14	6.8e-15	3.92727e-07	9.99993e-07	5.3369e-17	1.52117e-18	5.18478e-17	5.3369e-17
0.0630957	1	1	6.30957e-16	1e-14	6.8e-15	1e-09	1e-06	0.0005	1	10	1	5e-06	0.1	10	5e-06	0.1	6.30957e-16	1e-14	6.8e-15	3.963e-07	9.99993e-07	5.38541e-17	2.0545e-18	5.17996e-17	5.38541e-17
0.0857696	1	1	8.57696e-16	1e-14	6.8e-15	1e-09	1e-06	0.0005	1	10	1	5e-06	0.1	10	5e-06	0.1	8.57696e-16	1e-14	6.8e-15	4.01084e-07	9.99993e-07	5.45037e-17	2.7686e-18	5.17351e-17	5.45037e-17
0.116591	1	1	1.16591e-15	1e-14	6.8e-15	1e-09	1e-06	0.0005	1	10	1	5e-06	0.1	10	5e-06	0.1	1.16591e-15	1e-14	6.8e-15	4.07457e-07	9.99992e-07	5.5369e-17	3.71976e-18	5.16493e-17	5.5369e-17
0.158489	1	1	1.58489e-15	1e-14	6.8e-15	1e-09	1e-06	0.0005	1	10	1	5e-06	0.1	10	5e-06	0.1	1.58489e-15	1e-14	6.8e-15	4.1589e-07	9.99992e-07	5.6514e-17	4.97796e-18	5.1536e-17	5.6514e-17
0.215443	1	1	2.15443e-15	1e-14	6.8e-15	1e-09	1e-06	0.0005	1	10	1	5e-06	0.1	10	5e-06	0.1	2.15443e-15	1e-14	6.8e-15	4.26947e-07	9.99992e-07	5.80153e-17	6.6273e-18	5.1388e-17	5.80153e-17
0.292864	1	1	2.92864e-15	1e-14	6.8e-15	1e-09	1e-06	0.0005	1	10	1	5e-06	0.1	10	5e-06	0.1	2.92864e-15	1e-14	6.8e-15	4.41278e-07	9.99992e-07	5.99609e-17	8.76402e-18	5.11969e-17	5.99609e-17
0.398107	1	1	3.98107e-15	1e-14	6.8e-15	1e-09	1e-06	0.0005	1	10	1	5e-06	0.1	10	5e-06	0.1	3.98107e-15	1e-14	6.8e-15	4.59575e-07	9.99991e-07	6.24448e-17	1.14906e-17	5.09541e-17	6.24448e-17
0.54117	1	1	5.4117e-15	1e-14	6.8e-15	1e-09	1e-06	0.0005	1	10	1	5e-06	0.1	10	5e-06	0.1	5.4117e-15	1e-14	6.8e-15	4.82497e-07	9.99991e-07	6.55564e-17	1.49044e-17	5.0652e-17	6.55564e-17
0.735642	1	1	7.35642e-15	1e-14	6.8e-15	1e-09	1e-06	0.0005	1	10	1	5e-06	0.1	10	5e-06	0.1	7.35642e-15	1e-14	6.8e-15	5.10553e-07	9.9999e-07	6.93644e-17	1.90794e-17	5.0285e-17	6.93644e-17
1	1	1	1e-14	1e-14	6.8e-15	1e-09	1e-06	0.0005	1	10	1	5e-06	0.1	10	5e-06	0.1	1e-14	1e-14	6.8e-15	5.43941e-07	9.9999e-07	7.38956e-17	2.40432e-17	4.98524e-17	7.38956e-17
1.35936	1	1	1.35936e-14	1e-14	6.8e-15	1e-09	1e-06	0.0005	1	10	1	5e-06	0.1	10	5e-06	0.1	1.35936e-14	1e-14	6.8e-15	5.82388e-07	9.99989e-07	7.91127e-17	2.9753e-17	4.93597e-17	7.91127e-17
1.84785	1	1	1.84785e-14	1e-14	6.8e-15	1e-09	1e-06	0.0005	1	10	1	5e-06	0.1	10	5e-06	0.1	1.84785e-14	1e-14	6.8e-15	6.25043e-07	9.99988e-07	8.48997e-17	3.608e-17	4.88197e-17	8.48997e-17
2.51189	1	1	2.51189e-14	1e-14	6.8e-15	1e-09	1e-06	0.0005	1	10	1	5e-06	0.1	10	5e-06	0.1	2.51189e-14	1e-14	6.8e-15	6.7047e-07	9.99988e-07	9.10619e-17	4.28096e-17	4.82522e-17	9.10619e-17
3.41455	1	1	3.41455e-14	1e-14	6.8e-15	1e-09	1e-06	0.0005	1	10	1	5e-06	0.1	10	5e-06	0.1	3.41455e-14	1e-14	6.8e-15	7.16808e-07	9.99987e-07	9.73463e-17	4.9665e-17	4.76813e-17	9.73463e-17
4.64159	1	1	4.64159e-14	1e-14	6.8e-15	1e-09	1e-06	0.0005	1	10	1	5e-06	0.1	10	5e-06	0.1	4.64159e-14	1e-14	6.8e-15	7.62042e-07	9.99986e-07	1.0348e-16	5.63485e-17	4.71315e-17	1.0348e-16
6.30957	1	1	6.30957e-14	1e-14	6.8e-15	1e-09	1e-06	0.0005	1	10	1	5e-06	0.1	10	5e-06	0.1	6.30957e-14	1e-14	6.8e-15	8.04338e-07	9.99985e-07	1.09214e-16	6.25903e-17	4.66241e-17	1.09214e-16
8.57696	1	1	8.57696e-14	1e-14	6.8e-15	1e-09	1e-06	0.0005	1	10	1	5e-06	0.1	10	5e-06	0.1	8.57696e-14	1e-14	6.8e-15	8.42312e-07	9.99984e-07	1.14362e-16	6.81879e-17	4.61738e-17	1.14362e-16
11.6591	1	1	1.16591e-13	1e-14	6.8e-15	1e-09	1e-06	0.0005	1	10	1	5e-06	0.1	10	5e-06	0.1	1.16591e-13	1e-14	6.8e-15	8.75166e-07	9.99984e-07	1.18815e-16	7.30264e-17	4.57883e-17	1.18815e-16
15.8489	1	1	1.58489e-13	1e-14	6.8e-15	1e-09	1e-06	0.0005	1	10	1	5e-06	0.1	10	5e-06	0.1	1.58489e-13	1e-14	6.8e-15	9.02683e-07	9.99983e-07	1.22544e-16	7.70755e-17	4.54682e-17	1.22544e-16
21.5443	1	1	2.15443e-13	1e-14	6.8e-15	1e-09	1e-06	0.0005	1	10	1	5e-06	0.1	10	5e-06	0.1	2.15443e-13	1e-14	6.8e-15	9.25101e-07	9.99983e-07	1.25581e-16	8.03721e-17	4.52093e-17	1.25581e-16
29.2864	1	1	2.92864e-13	1e-14	6.8e-15	1e-09	1e-06	0.0005	1	10	1	5e-06	0.1	10	5e-06	0.1	2.92864e-13	1e-14	6.8e-15	9.42951e-07	9.99982e-07	1.28e-16	8.29956e-17	4.50043e-17	1.28e-16
39.8107	1	1	3.98107e-13	1e-14	6.8e-15	1e-09	1e-06	0.0005	1	10	1	5e-06	0.1	10	5e-06	0.1	3.98107e-13	1e-14	6.8e-15	9.56905e-07	9.99982e-07	1.2989e-16	8.50456e-17	4.48449e-17	1.2989e-16
54.117	1	1	5.4117e-13	1e-14	6.8e-15	1e-09	1e-06	0.0005	1	10	1	5e-06	0.1	10	5e-06	0.1	5.4117e-13	1e-14	6.8e-15	9.67654e-07	9.99982e-07	1.31347e-16	8.66244e-17	4.47224e-17	1.31347e-16
73.5642	1	1	7.35642e-13	1e-14	6.8e-15	1e-09	1e-06	0.0005	1	10	1	5e-06	0.1	10	5e-06	0.1	7.35642e-13	1e-14	6.8e-15	9.75842e-07	9.99982e-07	1.32456e-16	8.78265e-17	4.46295e-17	1.32456e-16
100	1	1	1e-12	1e-14	6.8e-15	1e-09	1e-06	0.0005	1	10	1	5e-06	0.1	10	5e-06	0.1	1e-12	1e-14	6.8e-15	9.82024e-07	9.99982e-07	1.33293e-16	8.87341e-17	4.45594e-17	1.33293e-16
