## Supplementary material for "Why most transporter mutations that cause antibiotic resistance are to efflux pumps rather than to import transporters": Model files and data: FIG1A_B_100x.txt

# A_rel	B_rel	C_rel	[A]_0	[B]_0	[C]_0	[drug_i]_0	[drug_o]_0	(Efflux).Km	(Efflux).h	(Efflux).kcat	(Influx_a).Keq	(Influx_a).Km	(Influx_a).kcat	(Influx_b).Keq	(Influx_b).Km	(Influx_b).kcat	[A]	[B]	[C]	[drug_i]	[drug_o]	(Efflux).Flux	(Influx_a).Flux	(Influx_b).Flux	Values[Influx]
1	0.01	1	1e-14	1e-16	6.8e-15	1e-09	1e-06	0.0005	1	10	1	5e-06	0.1	10	5e-06	0.1	1e-14	1e-16	6.8e-15	2.90294e-07	9.99995e-07	3.94571e-17	3.89246e-17	5.3254e-19	3.94571e-17
1	0.0135936	1	1e-14	1.35936e-16	6.8e-15	1e-09	1e-06	0.0005	1	10	1	5e-06	0.1	10	5e-06	0.1	1e-14	1.35936e-16	6.8e-15	2.91265e-07	9.99995e-07	3.9589e-17	3.88653e-17	7.23727e-19	3.9589e-17
1	0.0184785	1	1e-14	1.84785e-16	6.8e-15	1e-09	1e-06	0.0005	1	10	1	5e-06	0.1	10	5e-06	0.1	1e-14	1.84785e-16	6.8e-15	2.92585e-07	9.99995e-07	3.97683e-17	3.87848e-17	9.83463e-19	3.97683e-17
1	0.0251189	1	1e-14	2.51189e-16	6.8e-15	1e-09	1e-06	0.0005	1	10	1	5e-06	0.1	10	5e-06	0.1	1e-14	2.51189e-16	6.8e-15	2.94377e-07	9.99995e-07	4.00117e-17	3.86755e-17	1.33625e-18	4.00117e-17
1	0.0341455	1	1e-14	3.41455e-16	6.8e-15	1e-09	1e-06	0.0005	1	10	1	5e-06	0.1	10	5e-06	0.1	1e-14	3.41455e-16	6.8e-15	2.96812e-07	9.99994e-07	4.03424e-17	3.85272e-17	1.81528e-18	4.03424e-17
1	0.0464159	1	1e-14	4.64159e-16	6.8e-15	1e-09	1e-06	0.0005	1	10	1	5e-06	0.1	10	5e-06	0.1	1e-14	4.64159e-16	6.8e-15	3.00117e-07	9.99994e-07	4.07914e-17	3.83259e-17	2.46548e-18	4.07914e-17
1	0.0630957	1	1e-14	6.30957e-16	6.8e-15	1e-09	1e-06	0.0005	1	10	1	5e-06	0.1	10	5e-06	0.1	1e-14	6.30957e-16	6.8e-15	3.04603e-07	9.99994e-07	4.14007e-17	3.80532e-17	3.34753e-18	4.14007e-17
1	0.0857696	1	1e-14	8.57696e-16	6.8e-15	1e-09	1e-06	0.0005	1	10	1	5e-06	0.1	10	5e-06	0.1	1e-14	8.57696e-16	6.8e-15	3.10687e-07	9.99994e-07	4.22272e-17	3.76839e-17	4.54325e-18	4.22272e-17
1	0.116591	1	1e-14	1.16591e-15	6.8e-15	1e-09	1e-06	0.0005	1	10	1	5e-06	0.1	10	5e-06	0.1	1e-14	1.16591e-15	6.8e-15	3.18932e-07	9.99994e-07	4.33471e-17	3.71845e-17	6.16259e-18	4.33471e-17
1	0.158489	1	1e-14	1.58489e-15	6.8e-15	1e-09	1e-06	0.0005	1	10	1	5e-06	0.1	10	5e-06	0.1	1e-14	1.58489e-15	6.8e-15	3.30095e-07	9.99994e-07	4.48633e-17	3.65106e-17	8.35274e-18	4.48633e-17
1	0.215443	1	1e-14	2.15443e-15	6.8e-15	1e-09	1e-06	0.0005	1	10	1	5e-06	0.1	10	5e-06	0.1	1e-14	2.15443e-15	6.8e-15	3.45186e-07	9.99994e-07	4.69129e-17	3.56032e-17	1.13097e-17	4.69129e-17
1	0.292864	1	1e-14	2.92864e-15	6.8e-15	1e-09	1e-06	0.0005	1	10	1	5e-06	0.1	10	5e-06	0.1	1e-14	2.92864e-15	6.8e-15	3.65547e-07	9.99993e-07	4.96781e-17	3.43857e-17	1.52924e-17	4.96781e-17
1	0.398107	1	1e-14	3.98107e-15	6.8e-15	1e-09	1e-06	0.0005	1	10	1	5e-06	0.1	10	5e-06	0.1	1e-14	3.98107e-15	6.8e-15	3.9295e-07	9.99993e-07	5.33993e-17	3.27595e-17	2.06398e-17	5.33993e-17
1	0.54117	1	1e-14	5.4117e-15	6.8e-15	1e-09	1e-06	0.0005	1	10	1	5e-06	0.1	10	5e-06	0.1	1e-14	5.4117e-15	6.8e-15	4.29705e-07	9.99992e-07	5.83897e-17	3.06e-17	2.77897e-17	5.83897e-17
1	0.735642	1	1e-14	7.35642e-15	6.8e-15	1e-09	1e-06	0.0005	1	10	1	5e-06	0.1	10	5e-06	0.1	1e-14	7.35642e-15	6.8e-15	4.78784e-07	9.99991e-07	6.50523e-17	2.77547e-17	3.72976e-17	6.50523e-17
1	1	1	1e-14	1e-14	6.8e-15	1e-09	1e-06	0.0005	1	10	1	5e-06	0.1	10	5e-06	0.1	1e-14	1e-14	6.8e-15	5.43941e-07	9.9999e-07	7.38956e-17	2.40432e-17	4.98524e-17	7.38956e-17
1	1.35936	1	1e-14	1.35936e-14	6.8e-15	1e-09	1e-06	0.0005	1	10	1	5e-06	0.1	10	5e-06	0.1	1e-14	1.35936e-14	6.8e-15	6.29804e-07	9.99988e-07	8.55456e-17	1.92636e-17	6.6282e-17	8.55456e-17
1	1.84785	1	1e-14	1.84785e-14	6.8e-15	1e-09	1e-06	0.0005	1	10	1	5e-06	0.1	10	5e-06	0.1	1e-14	1.84785e-14	6.8e-15	7.41903e-07	9.99986e-07	1.00749e-16	1.32068e-17	8.75426e-17	1.00749e-16
1	2.51189	1	1e-14	2.51189e-14	6.8e-15	1e-09	1e-06	0.0005	1	10	1	5e-06	0.1	10	5e-06	0.1	1e-14	2.51189e-14	6.8e-15	8.86582e-07	9.99983e-07	1.20362e-16	5.68114e-18	1.14681e-16	1.20362e-16
1	3.41455	1	1e-14	3.41455e-14	6.8e-15	1e-09	1e-06	0.0005	1	10	1	5e-06	0.1	10	5e-06	0.1	1e-14	3.41455e-14	6.8e-15	1.07074e-06	9.9998e-07	1.4531e-16	-3.45276e-18	1.48763e-16	1.4531e-16
1	4.64159	1	1e-14	4.64159e-14	6.8e-15	1e-09	1e-06	0.0005	1	10	1	5e-06	0.1	10	5e-06	0.1	1e-14	4.64159e-14	6.8e-15	1.3014e-06	9.99976e-07	1.76531e-16	-1.42427e-17	1.90774e-16	1.76531e-16
1	6.30957	1	1e-14	6.30957e-14	6.8e-15	1e-09	1e-06	0.0005	1	10	1	5e-06	0.1	10	5e-06	0.1	1e-14	6.30957e-14	6.8e-15	1.58502e-06	9.9997e-07	2.14881e-16	-2.66106e-17	2.41492e-16	2.14881e-16
1	8.57696	1	1e-14	8.57696e-14	6.8e-15	1e-09	1e-06	0.0005	1	10	1	5e-06	0.1	10	5e-06	0.1	1e-14	8.57696e-14	6.8e-15	1.92672e-06	9.99964e-07	2.61028e-16	-4.0336e-17	3.01364e-16	2.61028e-16
1	11.6591	1	1e-14	1.16591e-13	6.8e-15	1e-09	1e-06	0.0005	1	10	1	5e-06	0.1	10	5e-06	0.1	1e-14	1.16591e-13	6.8e-15	2.32945e-06	9.99957e-07	3.15336e-16	-5.50669e-17	3.70403e-16	3.15336e-16
1	15.8489	1	1e-14	1.58489e-13	6.8e-15	1e-09	1e-06	0.0005	1	10	1	5e-06	0.1	10	5e-06	0.1	1e-14	1.58489e-13	6.8e-15	2.79316e-06	9.99948e-07	3.77759e-16	-7.03571e-17	4.48116e-16	3.77759e-16
1	21.5443	1	1e-14	2.15443e-13	6.8e-15	1e-09	1e-06	0.0005	1	10	1	5e-06	0.1	10	5e-06	0.1	1e-14	2.15443e-13	6.8e-15	3.3142e-06	9.99938e-07	4.47764e-16	-8.57215e-17	5.33485e-16	4.47764e-16
1	29.2864	1	1e-14	2.92864e-13	6.8e-15	1e-09	1e-06	0.0005	1	10	1	5e-06	0.1	10	5e-06	0.1	1e-14	2.92864e-13	6.8e-15	3.88496e-06	9.99927e-07	5.24281e-16	-1.00693e-16	6.24974e-16	5.24281e-16
1	39.8107	1	1e-14	3.98107e-13	6.8e-15	1e-09	1e-06	0.0005	1	10	1	5e-06	0.1	10	5e-06	0.1	1e-14	3.98107e-13	6.8e-15	4.49377e-06	9.99916e-07	6.05709e-16	-1.14867e-16	7.20576e-16	6.05709e-16
1	54.117	1	1e-14	5.4117e-13	6.8e-15	1e-09	1e-06	0.0005	1	10	1	5e-06	0.1	10	5e-06	0.1	1e-14	5.4117e-13	6.8e-15	5.12533e-06	9.99904e-07	6.89973e-16	-1.27932e-16	8.17905e-16	6.89973e-16
1	73.5642	1	1e-14	7.35642e-13	6.8e-15	1e-09	1e-06	0.0005	1	10	1	5e-06	0.1	10	5e-06	0.1	1e-14	7.35642e-13	6.8e-15	5.76167e-06	9.99892e-07	7.7466e-16	-1.39676e-16	9.14336e-16	7.7466e-16
1	100	1	1e-14	1e-12	6.8e-15	1e-09	1e-06	0.0005	1	10	1	5e-06	0.1	10	5e-06	0.1	1e-14	1e-12	6.8e-15	6.38355e-06	9.99881e-07	8.57218e-16	-1.49988e-16	1.00721e-15	8.57218e-16
