## Supplementary material for "Why most transporter mutations that cause antibiotic resistance are to efflux pumps rather than to import transporters": Model files and data: FIG1A_C_100x.txt

# A_rel	B_rel	C_rel	[A]_0	[B]_0	[C]_0	[drug_i]_0	[drug_o]_0	(Efflux).Km	(Efflux).h	(Efflux).kcat	(Influx_a).Keq	(Influx_a).Km	(Influx_a).kcat	(Influx_b).Keq	(Influx_b).Km	(Influx_b).kcat	[A]	[B]	[C]	[drug_i]	[drug_o]	(Efflux).Flux	(Influx_a).Flux	(Influx_b).Flux	Values[Influx]
1	1	0.01	1e-14	1e-14	6.8e-17	1e-09	1e-06	0.0005	1	10	1	5e-06	0.1	10	5e-06	0.1	1e-14	1e-14	6.8e-17	1.76904e-06	9.99967e-07	2.39742e-18	-3.41525e-17	3.65499e-17	2.39742e-18
1	1	0.0135936	1e-14	1e-14	9.24362e-17	1e-09	1e-06	0.0005	1	10	1	5e-06	0.1	10	5e-06	0.1	1e-14	1e-14	9.24362e-17	1.75218e-06	9.99967e-07	3.22799e-18	-3.34765e-17	3.67044e-17	3.22799e-18
1	1	0.0184785	1e-14	1e-14	1.25654e-16	1e-09	1e-06	0.0005	1	10	1	5e-06	0.1	10	5e-06	0.1	1e-14	1e-14	1.25654e-16	1.72988e-06	9.99968e-07	4.33233e-18	-3.25776e-17	3.69099e-17	4.33233e-18
1	1	0.0251189	1e-14	1e-14	1.70808e-16	1e-09	1e-06	0.0005	1	10	1	5e-06	0.1	10	5e-06	0.1	1e-14	1e-14	1.70808e-16	1.70064e-06	9.99968e-07	5.78997e-18	-3.13911e-17	3.71811e-17	5.78997e-18
1	1	0.0341455	1e-14	1e-14	2.32189e-16	1e-09	1e-06	0.0005	1	10	1	5e-06	0.1	10	5e-06	0.1	1e-14	1e-14	2.32189e-16	1.66274e-06	9.99969e-07	7.69579e-18	-2.98399e-17	3.75357e-17	7.69579e-18
1	1	0.0464159	1e-14	1e-14	3.15628e-16	1e-09	1e-06	0.0005	1	10	1	5e-06	0.1	10	5e-06	0.1	1e-14	1e-14	3.15628e-16	1.61432e-06	9.9997e-07	1.01577e-17	-2.7836e-17	3.79937e-17	1.01577e-17
1	1	0.0630957	1e-14	1e-14	4.29051e-16	1e-09	1e-06	0.0005	1	10	1	5e-06	0.1	10	5e-06	0.1	1e-14	1e-14	4.29051e-16	1.5536e-06	9.99971e-07	1.32902e-17	-2.52864e-17	3.85766e-17	1.32902e-17
1	1	0.0857696	1e-14	1e-14	5.83233e-16	1e-09	1e-06	0.0005	1	10	1	5e-06	0.1	10	5e-06	0.1	1e-14	1e-14	5.83233e-16	1.47911e-06	9.99972e-07	1.72024e-17	-2.2102e-17	3.93044e-17	1.72024e-17
1	1	0.116591	1e-14	1e-14	7.92822e-16	1e-09	1e-06	0.0005	1	10	1	5e-06	0.1	10	5e-06	0.1	1e-14	1e-14	7.92822e-16	1.3901e-06	9.99974e-07	2.19809e-17	-1.82126e-17	4.01935e-17	2.19809e-17
1	1	0.158489	1e-14	1e-14	1.07773e-15	1e-09	1e-06	0.0005	1	10	1	5e-06	0.1	10	5e-06	0.1	1e-14	1e-14	1.07773e-15	1.28689e-06	9.99976e-07	2.76672e-17	-1.35842e-17	4.12514e-17	2.76672e-17
1	1	0.215443	1e-14	1e-14	1.46502e-15	1e-09	1e-06	0.0005	1	10	1	5e-06	0.1	10	5e-06	0.1	1e-14	1e-14	1.46502e-15	1.1712e-06	9.99978e-07	3.42363e-17	-8.23733e-18	4.24736e-17	3.42363e-17
1	1	0.292864	1e-14	1e-14	1.99148e-15	1e-09	1e-06	0.0005	1	10	1	5e-06	0.1	10	5e-06	0.1	1e-14	1e-14	1.99148e-15	1.04614e-06	9.9998e-07	4.15801e-17	-2.25988e-18	4.384e-17	4.15801e-17
1	1	0.398107	1e-14	1e-14	2.70713e-15	1e-09	1e-06	0.0005	1	10	1	5e-06	0.1	10	5e-06	0.1	1e-14	1e-14	2.70713e-15	9.15998e-07	9.99983e-07	4.95038e-17	4.18957e-18	4.53142e-17	4.95038e-17
1	1	0.54117	1e-14	1e-14	3.67995e-15	1e-09	1e-06	0.0005	1	10	1	5e-06	0.1	10	5e-06	0.1	1e-14	1e-14	3.67995e-15	7.85741e-07	9.99985e-07	5.7739e-17	1.08926e-17	4.68464e-17	5.7739e-17
1	1	0.735642	1e-14	1e-14	5.00237e-15	1e-09	1e-06	0.0005	1	10	1	5e-06	0.1	10	5e-06	0.1	1e-14	1e-14	5.00237e-15	6.60301e-07	9.99988e-07	6.59742e-17	1.75956e-17	4.83786e-17	6.59742e-17
1	1	1	1e-14	1e-14	6.8e-15	1e-09	1e-06	0.0005	1	10	1	5e-06	0.1	10	5e-06	0.1	1e-14	1e-14	6.8e-15	5.43941e-07	9.9999e-07	7.38956e-17	2.40432e-17	4.98524e-17	7.38956e-17
1	1	1.35936	1e-14	1e-14	9.24362e-15	1e-09	1e-06	0.0005	1	10	1	5e-06	0.1	10	5e-06	0.1	1e-14	1e-14	9.24362e-15	4.3977e-07	9.99992e-07	8.123e-17	3.0013e-17	5.1217e-17	8.123e-17
1	1	1.84785	1e-14	1e-14	1.25654e-14	1e-09	1e-06	0.0005	1	10	1	5e-06	0.1	10	5e-06	0.1	1e-14	1e-14	1.25654e-14	3.4953e-07	9.99993e-07	8.77781e-17	3.53428e-17	5.24353e-17	8.77781e-17
1	1	2.51189	1e-14	1e-14	1.70808e-14	1e-09	1e-06	0.0005	1	10	1	5e-06	0.1	10	5e-06	0.1	1e-14	1e-14	1.70808e-14	2.73645e-07	9.99995e-07	9.34304e-17	3.99435e-17	5.34869e-17	9.34304e-17
1	1	3.41455	1e-14	1e-14	2.32189e-14	1e-09	1e-06	0.0005	1	10	1	5e-06	0.1	10	5e-06	0.1	1e-14	1e-14	2.32189e-14	2.11477e-07	9.99996e-07	9.81638e-17	4.37962e-17	5.43676e-17	9.81638e-17
1	1	4.64159	1e-14	1e-14	3.15628e-14	1e-09	1e-06	0.0005	1	10	1	5e-06	0.1	10	5e-06	0.1	1e-14	1e-14	3.15628e-14	1.61674e-07	9.99997e-07	1.02025e-16	4.69388e-17	5.50859e-17	1.02025e-16
1	1	6.30957	1e-14	1e-14	4.29051e-14	1e-09	1e-06	0.0005	1	10	1	5e-06	0.1	10	5e-06	0.1	1e-14	1e-14	4.29051e-14	1.22515e-07	9.99998e-07	1.05105e-16	4.94456e-17	5.56589e-17	1.05105e-16
1	1	8.57696	1e-14	1e-14	5.83233e-14	1e-09	1e-06	0.0005	1	10	1	5e-06	0.1	10	5e-06	0.1	1e-14	1e-14	5.83233e-14	9.21901e-08	9.99998e-07	1.07517e-16	5.14091e-17	5.61077e-17	1.07517e-16
1	1	11.6591	1e-14	1e-14	7.92822e-14	1e-09	1e-06	0.0005	1	10	1	5e-06	0.1	10	5e-06	0.1	1e-14	1e-14	7.92822e-14	6.89901e-08	9.99999e-07	1.09379e-16	5.29245e-17	5.64541e-17	1.09379e-16
1	1	15.8489	1e-14	1e-14	1.07773e-13	1e-09	1e-06	0.0005	1	10	1	5e-06	0.1	10	5e-06	0.1	1e-14	1e-14	1.07773e-13	5.14093e-08	9.99999e-07	1.10799e-16	5.40805e-17	5.67184e-17	1.10799e-16
1	1	21.5443	1e-14	1e-14	1.46502e-13	1e-09	1e-06	0.0005	1	10	1	5e-06	0.1	10	5e-06	0.1	1e-14	1e-14	1.46502e-13	3.81844e-08	9.99999e-07	1.11873e-16	5.49546e-17	5.69182e-17	1.11873e-16
1	1	29.2864	1e-14	1e-14	1.99148e-13	1e-09	1e-06	0.0005	1	10	1	5e-06	0.1	10	5e-06	0.1	1e-14	1e-14	1.99148e-13	2.82919e-08	9.99999e-07	1.12679e-16	5.5611e-17	5.70682e-17	1.12679e-16
1	1	39.8107	1e-14	1e-14	2.70713e-13	1e-09	1e-06	0.0005	1	10	1	5e-06	0.1	10	5e-06	0.1	1e-14	1e-14	2.70713e-13	2.09237e-08	1e-06	1.13281e-16	5.61012e-17	5.71803e-17	1.13281e-16
1	1	54.117	1e-14	1e-14	3.67995e-13	1e-09	1e-06	0.0005	1	10	1	5e-06	0.1	10	5e-06	0.1	1e-14	1e-14	3.67995e-13	1.54531e-08	1e-06	1.1373e-16	5.6466e-17	5.72636e-17	1.1373e-16
1	1	73.5642	1e-14	1e-14	5.00237e-13	1e-09	1e-06	0.0005	1	10	1	5e-06	0.1	10	5e-06	0.1	1e-14	1e-14	5.00237e-13	1.14011e-08	1e-06	1.14062e-16	5.67366e-17	5.73255e-17	1.14062e-16
1	1	100	1e-14	1e-14	6.8e-13	1e-09	1e-06	0.0005	1	10	1	5e-06	0.1	10	5e-06	0.1	1e-14	1e-14	6.8e-13	8.40516e-09	1e-06	1.14308e-16	5.69369e-17	5.73713e-17	1.14308e-16
