## Supplementary material for "Why most transporter mutations that cause antibiotic resistance are to efflux pumps rather than to import transporters": Model files and data: FIG1B_A_100x.txt

# A_rel	B_rel	C_rel	[A]_0	[B]_0	[C]_0	[drug_i]_0	[drug_o]_0	(Efflux).Km	(Efflux).h	(Efflux).kcat	(Influx_a).Keq	(Influx_a).Km	(Influx_a).kcat	(Influx_b).Keq	(Influx_b).Km	(Influx_b).kcat	[A]	[B]	[C]	[drug_i]	[drug_o]	(Efflux).Flux	(Influx_a).Flux	(Influx_b).Flux	Values[Influx]
0.01	1	1	1e-16	1e-14	6.8e-15	1e-09	1e-06	0.0005	1	10	1	5e-06	0.1	100	5e-06	0.1	1e-16	1e-14	6.8e-15	3.97641e-07	9.99993e-07	5.40362e-17	3.24825e-19	5.37114e-17	5.40362e-17
0.0109648	1	1	1.09648e-16	1e-14	6.8e-15	1e-09	1e-06	0.0005	1	10	1	5e-06	0.1	100	5e-06	0.1	1.09648e-16	1e-14	6.8e-15	3.97856e-07	9.99993e-07	5.40655e-17	3.56024e-19	5.37094e-17	5.40655e-17
0.0120226	1	1	1.20226e-16	1e-14	6.8e-15	1e-09	1e-06	0.0005	1	10	1	5e-06	0.1	100	5e-06	0.1	1.20226e-16	1e-14	6.8e-15	3.98093e-07	9.99993e-07	5.40975e-17	3.90205e-19	5.37073e-17	5.40975e-17
0.0131826	1	1	1.31826e-16	1e-14	6.8e-15	1e-09	1e-06	0.0005	1	10	1	5e-06	0.1	100	5e-06	0.1	1.31826e-16	1e-14	6.8e-15	3.98351e-07	9.99993e-07	5.41327e-17	4.27651e-19	5.3705e-17	5.41327e-17
0.0144544	1	1	1.44544e-16	1e-14	6.8e-15	1e-09	1e-06	0.0005	1	10	1	5e-06	0.1	100	5e-06	0.1	1.44544e-16	1e-14	6.8e-15	3.98635e-07	9.99993e-07	5.41711e-17	4.68668e-19	5.37025e-17	5.41711e-17
0.0158489	1	1	1.58489e-16	1e-14	6.8e-15	1e-09	1e-06	0.0005	1	10	1	5e-06	0.1	100	5e-06	0.1	1.58489e-16	1e-14	6.8e-15	3.98945e-07	9.99993e-07	5.42133e-17	5.13594e-19	5.36997e-17	5.42133e-17
0.017378	1	1	1.7378e-16	1e-14	6.8e-15	1e-09	1e-06	0.0005	1	10	1	5e-06	0.1	100	5e-06	0.1	1.7378e-16	1e-14	6.8e-15	3.99285e-07	9.99993e-07	5.42595e-17	5.62796e-19	5.36967e-17	5.42595e-17
0.0190546	1	1	1.90546e-16	1e-14	6.8e-15	1e-09	1e-06	0.0005	1	10	1	5e-06	0.1	100	5e-06	0.1	1.90546e-16	1e-14	6.8e-15	3.99658e-07	9.99993e-07	5.431e-17	6.16675e-19	5.36933e-17	5.431e-17
0.020893	1	1	2.0893e-16	1e-14	6.8e-15	1e-09	1e-06	0.0005	1	10	1	5e-06	0.1	100	5e-06	0.1	2.0893e-16	1e-14	6.8e-15	4.00065e-07	9.99993e-07	5.43654e-17	6.75669e-19	5.36897e-17	5.43654e-17
0.0229087	1	1	2.29087e-16	1e-14	6.8e-15	1e-09	1e-06	0.0005	1	10	1	5e-06	0.1	100	5e-06	0.1	2.29087e-16	1e-14	6.8e-15	4.00512e-07	9.99993e-07	5.4426e-17	7.40253e-19	5.36857e-17	5.4426e-17
0.0251189	1	1	2.51189e-16	1e-14	6.8e-15	1e-09	1e-06	0.0005	1	10	1	5e-06	0.1	100	5e-06	0.1	2.51189e-16	1e-14	6.8e-15	4.01e-07	9.99993e-07	5.44923e-17	8.10948e-19	5.36814e-17	5.44923e-17
0.0275423	1	1	2.75423e-16	1e-14	6.8e-15	1e-09	1e-06	0.0005	1	10	1	5e-06	0.1	100	5e-06	0.1	2.75423e-16	1e-14	6.8e-15	4.01535e-07	9.99993e-07	5.45649e-17	8.88319e-19	5.36766e-17	5.45649e-17
0.0301995	1	1	3.01995e-16	1e-14	6.8e-15	1e-09	1e-06	0.0005	1	10	1	5e-06	0.1	100	5e-06	0.1	3.01995e-16	1e-14	6.8e-15	4.0212e-07	9.99993e-07	5.46443e-17	9.72981e-19	5.36714e-17	5.46443e-17
0.0331131	1	1	3.31131e-16	1e-14	6.8e-15	1e-09	1e-06	0.0005	1	10	1	5e-06	0.1	100	5e-06	0.1	3.31131e-16	1e-14	6.8e-15	4.0276e-07	9.99993e-07	5.47313e-17	1.0656e-18	5.36657e-17	5.47313e-17
0.0363078	1	1	3.63078e-16	1e-14	6.8e-15	1e-09	1e-06	0.0005	1	10	1	5e-06	0.1	100	5e-06	0.1	3.63078e-16	1e-14	6.8e-15	4.0346e-07	9.99992e-07	5.48263e-17	1.16691e-18	5.36594e-17	5.48263e-17
0.0398107	1	1	3.98107e-16	1e-14	6.8e-15	1e-09	1e-06	0.0005	1	10	1	5e-06	0.1	100	5e-06	0.1	3.98107e-16	1e-14	6.8e-15	4.04226e-07	9.99992e-07	5.49303e-17	1.2777e-18	5.36526e-17	5.49303e-17
0.0436516	1	1	4.36516e-16	1e-14	6.8e-15	1e-09	1e-06	0.0005	1	10	1	5e-06	0.1	100	5e-06	0.1	4.36516e-16	1e-14	6.8e-15	4.05063e-07	9.99992e-07	5.50439e-17	1.39882e-18	5.36451e-17	5.50439e-17
0.047863	1	1	4.7863e-16	1e-14	6.8e-15	1e-09	1e-06	0.0005	1	10	1	5e-06	0.1	100	5e-06	0.1	4.7863e-16	1e-14	6.8e-15	4.05978e-07	9.99992e-07	5.51682e-17	1.5312e-18	5.3637e-17	5.51682e-17
0.0524807	1	1	5.24807e-16	1e-14	6.8e-15	1e-09	1e-06	0.0005	1	10	1	5e-06	0.1	100	5e-06	0.1	5.24807e-16	1e-14	6.8e-15	4.06977e-07	9.99992e-07	5.53039e-17	1.67584e-18	5.36281e-17	5.53039e-17
0.057544	1	1	5.7544e-16	1e-14	6.8e-15	1e-09	1e-06	0.0005	1	10	1	5e-06	0.1	100	5e-06	0.1	5.7544e-16	1e-14	6.8e-15	4.08069e-07	9.99992e-07	5.54522e-17	1.83382e-18	5.36183e-17	5.54522e-17
0.0630957	1	1	6.30957e-16	1e-14	6.8e-15	1e-09	1e-06	0.0005	1	10	1	5e-06	0.1	100	5e-06	0.1	6.30957e-16	1e-14	6.8e-15	4.09261e-07	9.99992e-07	5.5614e-17	2.00633e-18	5.36077e-17	5.5614e-17
0.0691831	1	1	6.91831e-16	1e-14	6.8e-15	1e-09	1e-06	0.0005	1	10	1	5e-06	0.1	100	5e-06	0.1	6.91831e-16	1e-14	6.8e-15	4.10563e-07	9.99992e-07	5.57907e-17	2.1946e-18	5.35961e-17	5.57907e-17
0.0758578	1	1	7.58578e-16	1e-14	6.8e-15	1e-09	1e-06	0.0005	1	10	1	5e-06	0.1	100	5e-06	0.1	7.58578e-16	1e-14	6.8e-15	4.11983e-07	9.99992e-07	5.59835e-17	2.4e-18	5.35835e-17	5.59835e-17
0.0831764	1	1	8.31764e-16	1e-14	6.8e-15	1e-09	1e-06	0.0005	1	10	1	5e-06	0.1	100	5e-06	0.1	8.31764e-16	1e-14	6.8e-15	4.13531e-07	9.99992e-07	5.61937e-17	2.62399e-18	5.35697e-17	5.61937e-17
0.0912011	1	1	9.12011e-16	1e-14	6.8e-15	1e-09	1e-06	0.0005	1	10	1	5e-06	0.1	100	5e-06	0.1	9.12011e-16	1e-14	6.8e-15	4.15218e-07	9.99992e-07	5.64228e-17	2.86811e-18	5.35547e-17	5.64228e-17
0.1	1	1	1e-15	1e-14	6.8e-15	1e-09	1e-06	0.0005	1	10	1	5e-06	0.1	100	5e-06	0.1	1e-15	1e-14	6.8e-15	4.17057e-07	9.99992e-07	5.66724e-17	3.13404e-18	5.35384e-17	5.66724e-17
0.109648	1	1	1.09648e-15	1e-14	6.8e-15	1e-09	1e-06	0.0005	1	10	1	5e-06	0.1	100	5e-06	0.1	1.09648e-15	1e-14	6.8e-15	4.19058e-07	9.99992e-07	5.69442e-17	3.42354e-18	5.35206e-17	5.69442e-17
0.120226	1	1	1.20226e-15	1e-14	6.8e-15	1e-09	1e-06	0.0005	1	10	1	5e-06	0.1	100	5e-06	0.1	1.20226e-15	1e-14	6.8e-15	4.21235e-07	9.99992e-07	5.72398e-17	3.7385e-18	5.35013e-17	5.72398e-17
0.131826	1	1	1.31826e-15	1e-14	6.8e-15	1e-09	1e-06	0.0005	1	10	1	5e-06	0.1	100	5e-06	0.1	1.31826e-15	1e-14	6.8e-15	4.23603e-07	9.99992e-07	5.75612e-17	4.08091e-18	5.34803e-17	5.75612e-17
0.144544	1	1	1.44544e-15	1e-14	6.8e-15	1e-09	1e-06	0.0005	1	10	1	5e-06	0.1	100	5e-06	0.1	1.44544e-15	1e-14	6.8e-15	4.26175e-07	9.99992e-07	5.79104e-17	4.45288e-18	5.34575e-17	5.79104e-17
0.158489	1	1	1.58489e-15	1e-14	6.8e-15	1e-09	1e-06	0.0005	1	10	1	5e-06	0.1	100	5e-06	0.1	1.58489e-15	1e-14	6.8e-15	4.28966e-07	9.99992e-07	5.82894e-17	4.85662e-18	5.34328e-17	5.82894e-17
0.17378	1	1	1.7378e-15	1e-14	6.8e-15	1e-09	1e-06	0.0005	1	10	1	5e-06	0.1	100	5e-06	0.1	1.7378e-15	1e-14	6.8e-15	4.31994e-07	9.99992e-07	5.87005e-17	5.29445e-18	5.3406e-17	5.87005e-17
0.190546	1	1	1.90546e-15	1e-14	6.8e-15	1e-09	1e-06	0.0005	1	10	1	5e-06	0.1	100	5e-06	0.1	1.90546e-15	1e-14	6.8e-15	4.35274e-07	9.99992e-07	5.91458e-17	5.76878e-18	5.3377e-17	5.91458e-17
0.20893	1	1	2.0893e-15	1e-14	6.8e-15	1e-09	1e-06	0.0005	1	10	1	5e-06	0.1	100	5e-06	0.1	2.0893e-15	1e-14	6.8e-15	4.38825e-07	9.99992e-07	5.96278e-17	6.28211e-18	5.33457e-17	5.96278e-17
0.229087	1	1	2.29087e-15	1e-14	6.8e-15	1e-09	1e-06	0.0005	1	10	1	5e-06	0.1	100	5e-06	0.1	2.29087e-15	1e-14	6.8e-15	4.42663e-07	9.99992e-07	6.01489e-17	6.83701e-18	5.33119e-17	6.01489e-17
0.251189	1	1	2.51189e-15	1e-14	6.8e-15	1e-09	1e-06	0.0005	1	10	1	5e-06	0.1	100	5e-06	0.1	2.51189e-15	1e-14	6.8e-15	4.46807e-07	9.99992e-07	6.07115e-17	7.4361e-18	5.32754e-17	6.07115e-17
0.275423	1	1	2.75423e-15	1e-14	6.8e-15	1e-09	1e-06	0.0005	1	10	1	5e-06	0.1	100	5e-06	0.1	2.75423e-15	1e-14	6.8e-15	4.51276e-07	9.99992e-07	6.13181e-17	8.08205e-18	5.32361e-17	6.13181e-17
0.301995	1	1	3.01995e-15	1e-14	6.8e-15	1e-09	1e-06	0.0005	1	10	1	5e-06	0.1	100	5e-06	0.1	3.01995e-15	1e-14	6.8e-15	4.56087e-07	9.99992e-07	6.19714e-17	8.77753e-18	5.31938e-17	6.19714e-17
0.331131	1	1	3.31131e-15	1e-14	6.8e-15	1e-09	1e-06	0.0005	1	10	1	5e-06	0.1	100	5e-06	0.1	3.31131e-15	1e-14	6.8e-15	4.61261e-07	9.99991e-07	6.26737e-17	9.5252e-18	5.31485e-17	6.26737e-17
0.363078	1	1	3.63078e-15	1e-14	6.8e-15	1e-09	1e-06	0.0005	1	10	1	5e-06	0.1	100	5e-06	0.1	3.63078e-15	1e-14	6.8e-15	4.66814e-07	9.99991e-07	6.34275e-17	1.03276e-17	5.30999e-17	6.34275e-17
0.398107	1	1	3.98107e-15	1e-14	6.8e-15	1e-09	1e-06	0.0005	1	10	1	5e-06	0.1	100	5e-06	0.1	3.98107e-15	1e-14	6.8e-15	4.72764e-07	9.99991e-07	6.42352e-17	1.11874e-17	5.30479e-17	6.42352e-17
0.436516	1	1	4.36516e-15	1e-14	6.8e-15	1e-09	1e-06	0.0005	1	10	1	5e-06	0.1	100	5e-06	0.1	4.36516e-15	1e-14	6.8e-15	4.79128e-07	9.99991e-07	6.50991e-17	1.21067e-17	5.29924e-17	6.50991e-17
0.47863	1	1	4.7863e-15	1e-14	6.8e-15	1e-09	1e-06	0.0005	1	10	1	5e-06	0.1	100	5e-06	0.1	4.7863e-15	1e-14	6.8e-15	4.85921e-07	9.99991e-07	6.60212e-17	1.30879e-17	5.29333e-17	6.60212e-17
0.524807	1	1	5.24807e-15	1e-14	6.8e-15	1e-09	1e-06	0.0005	1	10	1	5e-06	0.1	100	5e-06	0.1	5.24807e-15	1e-14	6.8e-15	4.93157e-07	9.99991e-07	6.70033e-17	1.41328e-17	5.28704e-17	6.70033e-17
0.57544	1	1	5.7544e-15	1e-14	6.8e-15	1e-09	1e-06	0.0005	1	10	1	5e-06	0.1	100	5e-06	0.1	5.7544e-15	1e-14	6.8e-15	5.00847e-07	9.99991e-07	6.8047e-17	1.52432e-17	5.28038e-17	6.8047e-17
0.630957	1	1	6.30957e-15	1e-14	6.8e-15	1e-09	1e-06	0.0005	1	10	1	5e-06	0.1	100	5e-06	0.1	6.30957e-15	1e-14	6.8e-15	5.09e-07	9.99991e-07	6.91535e-17	1.64202e-17	5.27333e-17	6.91535e-17
0.691831	1	1	6.91831e-15	1e-14	6.8e-15	1e-09	1e-06	0.0005	1	10	1	5e-06	0.1	100	5e-06	0.1	6.91831e-15	1e-14	6.8e-15	5.17622e-07	9.9999e-07	7.03238e-17	1.76648e-17	5.2659e-17	7.03238e-17
0.758578	1	1	7.58578e-15	1e-14	6.8e-15	1e-09	1e-06	0.0005	1	10	1	5e-06	0.1	100	5e-06	0.1	7.58578e-15	1e-14	6.8e-15	5.26717e-07	9.9999e-07	7.15582e-17	1.89774e-17	5.25808e-17	7.15582e-17
0.831764	1	1	8.31764e-15	1e-14	6.8e-15	1e-09	1e-06	0.0005	1	10	1	5e-06	0.1	100	5e-06	0.1	8.31764e-15	1e-14	6.8e-15	5.36285e-07	9.9999e-07	7.28566e-17	2.03578e-17	5.24988e-17	7.28566e-17
0.912011	1	1	9.12011e-15	1e-14	6.8e-15	1e-09	1e-06	0.0005	1	10	1	5e-06	0.1	100	5e-06	0.1	9.12011e-15	1e-14	6.8e-15	5.46319e-07	9.9999e-07	7.42183e-17	2.18053e-17	5.2413e-17	7.42183e-17
1	1	1	1e-14	1e-14	6.8e-15	1e-09	1e-06	0.0005	1	10	1	5e-06	0.1	100	5e-06	0.1	1e-14	1e-14	6.8e-15	5.56813e-07	9.9999e-07	7.56423e-17	2.33187e-17	5.23236e-17	7.56423e-17
1.09648	1	1	1.09648e-14	1e-14	6.8e-15	1e-09	1e-06	0.0005	1	10	1	5e-06	0.1	100	5e-06	0.1	1.09648e-14	1e-14	6.8e-15	5.67751e-07	9.99989e-07	7.71265e-17	2.48958e-17	5.22307e-17	7.71265e-17
1.20226	1	1	1.20226e-14	1e-14	6.8e-15	1e-09	1e-06	0.0005	1	10	1	5e-06	0.1	100	5e-06	0.1	1.20226e-14	1e-14	6.8e-15	5.79115e-07	9.99989e-07	7.86686e-17	2.65341e-17	5.21345e-17	7.86686e-17
1.31826	1	1	1.31826e-14	1e-14	6.8e-15	1e-09	1e-06	0.0005	1	10	1	5e-06	0.1	100	5e-06	0.1	1.31826e-14	1e-14	6.8e-15	5.90883e-07	9.99989e-07	8.02653e-17	2.823e-17	5.20352e-17	8.02653e-17
1.44544	1	1	1.44544e-14	1e-14	6.8e-15	1e-09	1e-06	0.0005	1	10	1	5e-06	0.1	100	5e-06	0.1	1.44544e-14	1e-14	6.8e-15	6.03026e-07	9.99989e-07	8.19128e-17	2.99796e-17	5.19332e-17	8.19128e-17
1.58489	1	1	1.58489e-14	1e-14	6.8e-15	1e-09	1e-06	0.0005	1	10	1	5e-06	0.1	100	5e-06	0.1	1.58489e-14	1e-14	6.8e-15	6.15512e-07	9.99989e-07	8.36067e-17	3.1778e-17	5.18287e-17	8.36067e-17
1.7378	1	1	1.7378e-14	1e-14	6.8e-15	1e-09	1e-06	0.0005	1	10	1	5e-06	0.1	100	5e-06	0.1	1.7378e-14	1e-14	6.8e-15	6.28301e-07	9.99988e-07	8.53418e-17	3.36198e-17	5.1722e-17	8.53418e-17
1.90546	1	1	1.90546e-14	1e-14	6.8e-15	1e-09	1e-06	0.0005	1	10	1	5e-06	0.1	100	5e-06	0.1	1.90546e-14	1e-14	6.8e-15	6.41354e-07	9.99988e-07	8.71124e-17	3.54989e-17	5.16135e-17	8.71124e-17
2.0893	1	1	2.0893e-14	1e-14	6.8e-15	1e-09	1e-06	0.0005	1	10	1	5e-06	0.1	100	5e-06	0.1	2.0893e-14	1e-14	6.8e-15	6.54624e-07	9.99988e-07	8.89125e-17	3.74087e-17	5.15037e-17	8.89125e-17
2.29087	1	1	2.29087e-14	1e-14	6.8e-15	1e-09	1e-06	0.0005	1	10	1	5e-06	0.1	100	5e-06	0.1	2.29087e-14	1e-14	6.8e-15	6.68063e-07	9.99988e-07	9.07353e-17	3.93423e-17	5.1393e-17	9.07353e-17
2.51189	1	1	2.51189e-14	1e-14	6.8e-15	1e-09	1e-06	0.0005	1	10	1	5e-06	0.1	100	5e-06	0.1	2.51189e-14	1e-14	6.8e-15	6.81619e-07	9.99987e-07	9.25739e-17	4.12922e-17	5.12817e-17	9.25739e-17
2.75423	1	1	2.75423e-14	1e-14	6.8e-15	1e-09	1e-06	0.0005	1	10	1	5e-06	0.1	100	5e-06	0.1	2.75423e-14	1e-14	6.8e-15	6.95239e-07	9.99987e-07	9.44212e-17	4.32509e-17	5.11703e-17	9.44212e-17
3.01995	1	1	3.01995e-14	1e-14	6.8e-15	1e-09	1e-06	0.0005	1	10	1	5e-06	0.1	100	5e-06	0.1	3.01995e-14	1e-14	6.8e-15	7.0887e-07	9.99987e-07	9.62698e-17	4.52104e-17	5.10593e-17	9.62698e-17
3.31131	1	1	3.31131e-14	1e-14	6.8e-15	1e-09	1e-06	0.0005	1	10	1	5e-06	0.1	100	5e-06	0.1	3.31131e-14	1e-14	6.8e-15	7.22456e-07	9.99987e-07	9.81123e-17	4.71631e-17	5.09492e-17	9.81123e-17
3.63078	1	1	3.63078e-14	1e-14	6.8e-15	1e-09	1e-06	0.0005	1	10	1	5e-06	0.1	100	5e-06	0.1	3.63078e-14	1e-14	6.8e-15	7.35945e-07	9.99986e-07	9.99415e-17	4.91013e-17	5.08402e-17	9.99415e-17
3.98107	1	1	3.98107e-14	1e-14	6.8e-15	1e-09	1e-06	0.0005	1	10	1	5e-06	0.1	100	5e-06	0.1	3.98107e-14	1e-14	6.8e-15	7.49285e-07	9.99986e-07	1.0175e-16	5.10174e-17	5.07329e-17	1.0175e-16
4.36516	1	1	4.36516e-14	1e-14	6.8e-15	1e-09	1e-06	0.0005	1	10	1	5e-06	0.1	100	5e-06	0.1	4.36516e-14	1e-14	6.8e-15	7.62425e-07	9.99986e-07	1.03532e-16	5.29044e-17	5.06276e-17	1.03532e-16
4.7863	1	1	4.7863e-14	1e-14	6.8e-15	1e-09	1e-06	0.0005	1	10	1	5e-06	0.1	100	5e-06	0.1	4.7863e-14	1e-14	6.8e-15	7.75319e-07	9.99986e-07	1.0528e-16	5.47555e-17	5.05247e-17	1.0528e-16
5.24807	1	1	5.24807e-14	1e-14	6.8e-15	1e-09	1e-06	0.0005	1	10	1	5e-06	0.1	100	5e-06	0.1	5.24807e-14	1e-14	6.8e-15	7.87924e-07	9.99985e-07	1.06989e-16	5.65646e-17	5.04245e-17	1.06989e-16
5.7544	1	1	5.7544e-14	1e-14	6.8e-15	1e-09	1e-06	0.0005	1	10	1	5e-06	0.1	100	5e-06	0.1	5.7544e-14	1e-14	6.8e-15	8.00199e-07	9.99985e-07	1.08653e-16	5.83261e-17	5.03272e-17	1.08653e-16
6.30957	1	1	6.30957e-14	1e-14	6.8e-15	1e-09	1e-06	0.0005	1	10	1	5e-06	0.1	100	5e-06	0.1	6.30957e-14	1e-14	6.8e-15	8.12111e-07	9.99985e-07	1.10268e-16	6.00349e-17	5.02331e-17	1.10268e-16
6.91831	1	1	6.91831e-14	1e-14	6.8e-15	1e-09	1e-06	0.0005	1	10	1	5e-06	0.1	100	5e-06	0.1	6.91831e-14	1e-14	6.8e-15	8.23629e-07	9.99985e-07	1.11829e-16	6.16869e-17	5.01425e-17	1.11829e-16
7.58578	1	1	7.58578e-14	1e-14	6.8e-15	1e-09	1e-06	0.0005	1	10	1	5e-06	0.1	100	5e-06	0.1	7.58578e-14	1e-14	6.8e-15	8.34729e-07	9.99984e-07	1.13334e-16	6.32784e-17	5.00555e-17	1.13334e-16
8.31764	1	1	8.31764e-14	1e-14	6.8e-15	1e-09	1e-06	0.0005	1	10	1	5e-06	0.1	100	5e-06	0.1	8.31764e-14	1e-14	6.8e-15	8.45389e-07	9.99984e-07	1.14779e-16	6.48066e-17	4.99721e-17	1.14779e-16
9.12011	1	1	9.12011e-14	1e-14	6.8e-15	1e-09	1e-06	0.0005	1	10	1	5e-06	0.1	100	5e-06	0.1	9.12011e-14	1e-14	6.8e-15	8.55594e-07	9.99984e-07	1.16162e-16	6.62694e-17	4.98926e-17	1.16162e-16
10	1	1	1e-13	1e-14	6.8e-15	1e-09	1e-06	0.0005	1	10	1	5e-06	0.1	100	5e-06	0.1	1e-13	1e-14	6.8e-15	8.65334e-07	9.99984e-07	1.17482e-16	6.76651e-17	4.98169e-17	1.17482e-16
10.9648	1	1	1.09648e-13	1e-14	6.8e-15	1e-09	1e-06	0.0005	1	10	1	5e-06	0.1	100	5e-06	0.1	1.09648e-13	1e-14	6.8e-15	8.74602e-07	9.99984e-07	1.18738e-16	6.89931e-17	4.97451e-17	1.18738e-16
12.0226	1	1	1.20226e-13	1e-14	6.8e-15	1e-09	1e-06	0.0005	1	10	1	5e-06	0.1	100	5e-06	0.1	1.20226e-13	1e-14	6.8e-15	8.83397e-07	9.99984e-07	1.1993e-16	7.0253e-17	4.96771e-17	1.1993e-16
13.1826	1	1	1.31826e-13	1e-14	6.8e-15	1e-09	1e-06	0.0005	1	10	1	5e-06	0.1	100	5e-06	0.1	1.31826e-13	1e-14	6.8e-15	8.9172e-07	9.99983e-07	1.21058e-16	7.14451e-17	4.9613e-17	1.21058e-16
14.4544	1	1	1.44544e-13	1e-14	6.8e-15	1e-09	1e-06	0.0005	1	10	1	5e-06	0.1	100	5e-06	0.1	1.44544e-13	1e-14	6.8e-15	8.99577e-07	9.99983e-07	1.22123e-16	7.25702e-17	4.95525e-17	1.22123e-16
15.8489	1	1	1.58489e-13	1e-14	6.8e-15	1e-09	1e-06	0.0005	1	10	1	5e-06	0.1	100	5e-06	0.1	1.58489e-13	1e-14	6.8e-15	9.06975e-07	9.99983e-07	1.23125e-16	7.36295e-17	4.94958e-17	1.23125e-16
17.378	1	1	1.7378e-13	1e-14	6.8e-15	1e-09	1e-06	0.0005	1	10	1	5e-06	0.1	100	5e-06	0.1	1.7378e-13	1e-14	6.8e-15	9.13926e-07	9.99983e-07	1.24067e-16	7.46246e-17	4.94425e-17	1.24067e-16
19.0546	1	1	1.90546e-13	1e-14	6.8e-15	1e-09	1e-06	0.0005	1	10	1	5e-06	0.1	100	5e-06	0.1	1.90546e-13	1e-14	6.8e-15	9.20442e-07	9.99983e-07	1.2495e-16	7.55574e-17	4.93927e-17	1.2495e-16
20.893	1	1	2.0893e-13	1e-14	6.8e-15	1e-09	1e-06	0.0005	1	10	1	5e-06	0.1	100	5e-06	0.1	2.0893e-13	1e-14	6.8e-15	9.26538e-07	9.99983e-07	1.25776e-16	7.64299e-17	4.93462e-17	1.25776e-16
22.9087	1	1	2.29087e-13	1e-14	6.8e-15	1e-09	1e-06	0.0005	1	10	1	5e-06	0.1	100	5e-06	0.1	2.29087e-13	1e-14	6.8e-15	9.32231e-07	9.99983e-07	1.26547e-16	7.72446e-17	4.93028e-17	1.26547e-16
25.1189	1	1	2.51189e-13	1e-14	6.8e-15	1e-09	1e-06	0.0005	1	10	1	5e-06	0.1	100	5e-06	0.1	2.51189e-13	1e-14	6.8e-15	9.37537e-07	9.99983e-07	1.27266e-16	7.80039e-17	4.92625e-17	1.27266e-16
27.5423	1	1	2.75423e-13	1e-14	6.8e-15	1e-09	1e-06	0.0005	1	10	1	5e-06	0.1	100	5e-06	0.1	2.75423e-13	1e-14	6.8e-15	9.42475e-07	9.99982e-07	1.27935e-16	7.87104e-17	4.9225e-17	1.27935e-16
30.1995	1	1	3.01995e-13	1e-14	6.8e-15	1e-09	1e-06	0.0005	1	10	1	5e-06	0.1	100	5e-06	0.1	3.01995e-13	1e-14	6.8e-15	9.47062e-07	9.99982e-07	1.28557e-16	7.93668e-17	4.91902e-17	1.28557e-16
33.1131	1	1	3.31131e-13	1e-14	6.8e-15	1e-09	1e-06	0.0005	1	10	1	5e-06	0.1	100	5e-06	0.1	3.31131e-13	1e-14	6.8e-15	9.51319e-07	9.99982e-07	1.29134e-16	7.99757e-17	4.9158e-17	1.29134e-16
36.3078	1	1	3.63078e-13	1e-14	6.8e-15	1e-09	1e-06	0.0005	1	10	1	5e-06	0.1	100	5e-06	0.1	3.63078e-13	1e-14	6.8e-15	9.55262e-07	9.99982e-07	1.29668e-16	8.05398e-17	4.91281e-17	1.29668e-16
39.8107	1	1	3.98107e-13	1e-14	6.8e-15	1e-09	1e-06	0.0005	1	10	1	5e-06	0.1	100	5e-06	0.1	3.98107e-13	1e-14	6.8e-15	9.58911e-07	9.99982e-07	1.30162e-16	8.10617e-17	4.91006e-17	1.30162e-16
43.6516	1	1	4.36516e-13	1e-14	6.8e-15	1e-09	1e-06	0.0005	1	10	1	5e-06	0.1	100	5e-06	0.1	4.36516e-13	1e-14	6.8e-15	9.62284e-07	9.99982e-07	1.30619e-16	8.15441e-17	4.90751e-17	1.30619e-16
47.863	1	1	4.7863e-13	1e-14	6.8e-15	1e-09	1e-06	0.0005	1	10	1	5e-06	0.1	100	5e-06	0.1	4.7863e-13	1e-14	6.8e-15	9.65397e-07	9.99982e-07	1.31041e-16	8.19894e-17	4.90516e-17	1.31041e-16
52.4807	1	1	5.24807e-13	1e-14	6.8e-15	1e-09	1e-06	0.0005	1	10	1	5e-06	0.1	100	5e-06	0.1	5.24807e-13	1e-14	6.8e-15	9.68269e-07	9.99982e-07	1.3143e-16	8.24001e-17	4.903e-17	1.3143e-16
57.544	1	1	5.7544e-13	1e-14	6.8e-15	1e-09	1e-06	0.0005	1	10	1	5e-06	0.1	100	5e-06	0.1	5.7544e-13	1e-14	6.8e-15	9.70916e-07	9.99982e-07	1.31789e-16	8.27786e-17	4.90101e-17	1.31789e-16
63.0957	1	1	6.30957e-13	1e-14	6.8e-15	1e-09	1e-06	0.0005	1	10	1	5e-06	0.1	100	5e-06	0.1	6.30957e-13	1e-14	6.8e-15	9.73352e-07	9.99982e-07	1.32119e-16	8.3127e-17	4.89917e-17	1.32119e-16
69.1831	1	1	6.91831e-13	1e-14	6.8e-15	1e-09	1e-06	0.0005	1	10	1	5e-06	0.1	100	5e-06	0.1	6.91831e-13	1e-14	6.8e-15	9.75594e-07	9.99982e-07	1.32422e-16	8.34475e-17	4.89749e-17	1.32422e-16
75.8578	1	1	7.58578e-13	1e-14	6.8e-15	1e-09	1e-06	0.0005	1	10	1	5e-06	0.1	100	5e-06	0.1	7.58578e-13	1e-14	6.8e-15	9.77655e-07	9.99982e-07	1.32702e-16	8.37422e-17	4.89594e-17	1.32702e-16
83.1764	1	1	8.31764e-13	1e-14	6.8e-15	1e-09	1e-06	0.0005	1	10	1	5e-06	0.1	100	5e-06	0.1	8.31764e-13	1e-14	6.8e-15	9.79548e-07	9.99982e-07	1.32958e-16	8.40128e-17	4.89452e-17	1.32958e-16
91.2011	1	1	9.12011e-13	1e-14	6.8e-15	1e-09	1e-06	0.0005	1	10	1	5e-06	0.1	100	5e-06	0.1	9.12011e-13	1e-14	6.8e-15	9.81286e-07	9.99982e-07	1.33193e-16	8.42614e-17	4.89321e-17	1.33193e-16
100	1	1	1e-12	1e-14	6.8e-15	1e-09	1e-06	0.0005	1	10	1	5e-06	0.1	100	5e-06	0.1	1e-12	1e-14	6.8e-15	9.82881e-07	9.99982e-07	1.3341e-16	8.44894e-17	4.89202e-17	1.3341e-16
