## Supplementary material for "Why most transporter mutations that cause antibiotic resistance are to efflux pumps rather than to import transporters": Model files and data: FIG1B_B_100x.txt

# A_rel	B_rel	C_rel	[A]_0	[B]_0	[C]_0	[drug_i]_0	[drug_o]_0	(Efflux).Km	(Efflux).h	(Efflux).kcat	(Influx_a).Keq	(Influx_a).Km	(Influx_a).kcat	(Influx_b).Keq	(Influx_b).Km	(Influx_b).kcat	[A]	[B]	[C]	[drug_i]	[drug_o]	(Efflux).Flux	(Influx_a).Flux	(Influx_b).Flux	Values[Influx]
1	0.01	1	1e-14	1e-16	6.8e-15	1e-09	1e-06	0.0005	1	10	1	5e-06	0.1	100	5e-06	0.1	1e-14	1e-16	6.8e-15	2.90367e-07	9.99995e-07	3.9467e-17	3.89201e-17	5.46863e-19	3.9467e-17
1	0.0109648	1	1e-14	1.09648e-16	6.8e-15	1e-09	1e-06	0.0005	1	10	1	5e-06	0.1	100	5e-06	0.1	1e-14	1.09648e-16	6.8e-15	2.90635e-07	9.99995e-07	3.95034e-17	3.89038e-17	5.99596e-19	3.95034e-17
1	0.0120226	1	1e-14	1.20226e-16	6.8e-15	1e-09	1e-06	0.0005	1	10	1	5e-06	0.1	100	5e-06	0.1	1e-14	1.20226e-16	6.8e-15	2.90928e-07	9.99995e-07	3.95433e-17	3.88858e-17	6.57411e-19	3.95433e-17
1	0.0131826	1	1e-14	1.31826e-16	6.8e-15	1e-09	1e-06	0.0005	1	10	1	5e-06	0.1	100	5e-06	0.1	1e-14	1.31826e-16	6.8e-15	2.9125e-07	9.99995e-07	3.9587e-17	3.88662e-17	7.20798e-19	3.9587e-17
1	0.0144544	1	1e-14	1.44544e-16	6.8e-15	1e-09	1e-06	0.0005	1	10	1	5e-06	0.1	100	5e-06	0.1	1e-14	1.44544e-16	6.8e-15	2.91603e-07	9.99995e-07	3.96349e-17	3.88447e-17	7.90292e-19	3.96349e-17
1	0.0158489	1	1e-14	1.58489e-16	6.8e-15	1e-09	1e-06	0.0005	1	10	1	5e-06	0.1	100	5e-06	0.1	1e-14	1.58489e-16	6.8e-15	2.9199e-07	9.99995e-07	3.96875e-17	3.8821e-17	8.66481e-19	3.96875e-17
1	0.017378	1	1e-14	1.7378e-16	6.8e-15	1e-09	1e-06	0.0005	1	10	1	5e-06	0.1	100	5e-06	0.1	1e-14	1.7378e-16	6.8e-15	2.92415e-07	9.99995e-07	3.97452e-17	3.87952e-17	9.5001e-19	3.97452e-17
1	0.0190546	1	1e-14	1.90546e-16	6.8e-15	1e-09	1e-06	0.0005	1	10	1	5e-06	0.1	100	5e-06	0.1	1e-14	1.90546e-16	6.8e-15	2.9288e-07	9.99995e-07	3.98084e-17	3.87668e-17	1.04158e-18	3.98084e-17
1	0.020893	1	1e-14	2.0893e-16	6.8e-15	1e-09	1e-06	0.0005	1	10	1	5e-06	0.1	100	5e-06	0.1	1e-14	2.0893e-16	6.8e-15	2.9339e-07	9.99995e-07	3.98777e-17	3.87357e-17	1.14197e-18	3.98777e-17
1	0.0229087	1	1e-14	2.29087e-16	6.8e-15	1e-09	1e-06	0.0005	1	10	1	5e-06	0.1	100	5e-06	0.1	1e-14	2.29087e-16	6.8e-15	2.93949e-07	9.99995e-07	3.99536e-17	3.87016e-17	1.25203e-18	3.99536e-17
1	0.0251189	1	1e-14	2.51189e-16	6.8e-15	1e-09	1e-06	0.0005	1	10	1	5e-06	0.1	100	5e-06	0.1	1e-14	2.51189e-16	6.8e-15	2.94562e-07	9.99995e-07	4.00369e-17	3.86642e-17	1.37268e-18	4.00369e-17
1	0.0275423	1	1e-14	2.75423e-16	6.8e-15	1e-09	1e-06	0.0005	1	10	1	5e-06	0.1	100	5e-06	0.1	1e-14	2.75423e-16	6.8e-15	2.95234e-07	9.99995e-07	4.01282e-17	3.86233e-17	1.50495e-18	4.01282e-17
1	0.0301995	1	1e-14	3.01995e-16	6.8e-15	1e-09	1e-06	0.0005	1	10	1	5e-06	0.1	100	5e-06	0.1	1e-14	3.01995e-16	6.8e-15	2.95971e-07	9.99994e-07	4.02283e-17	3.85784e-17	1.64994e-18	4.02283e-17
1	0.0331131	1	1e-14	3.31131e-16	6.8e-15	1e-09	1e-06	0.0005	1	10	1	5e-06	0.1	100	5e-06	0.1	1e-14	3.31131e-16	6.8e-15	2.96779e-07	9.99994e-07	4.0338e-17	3.85291e-17	1.80887e-18	4.0338e-17
1	0.0363078	1	1e-14	3.63078e-16	6.8e-15	1e-09	1e-06	0.0005	1	10	1	5e-06	0.1	100	5e-06	0.1	1e-14	3.63078e-16	6.8e-15	2.97665e-07	9.99994e-07	4.04583e-17	3.84752e-17	1.98309e-18	4.04583e-17
1	0.0398107	1	1e-14	3.98107e-16	6.8e-15	1e-09	1e-06	0.0005	1	10	1	5e-06	0.1	100	5e-06	0.1	1e-14	3.98107e-16	6.8e-15	2.98635e-07	9.99994e-07	4.05902e-17	3.84161e-17	2.17406e-18	4.05902e-17
1	0.0436516	1	1e-14	4.36516e-16	6.8e-15	1e-09	1e-06	0.0005	1	10	1	5e-06	0.1	100	5e-06	0.1	1e-14	4.36516e-16	6.8e-15	2.997e-07	9.99994e-07	4.07347e-17	3.83513e-17	2.38338e-18	4.07347e-17
1	0.047863	1	1e-14	4.7863e-16	6.8e-15	1e-09	1e-06	0.0005	1	10	1	5e-06	0.1	100	5e-06	0.1	1e-14	4.7863e-16	6.8e-15	3.00866e-07	9.99994e-07	4.08932e-17	3.82804e-17	2.61281e-18	4.08932e-17
1	0.0524807	1	1e-14	5.24807e-16	6.8e-15	1e-09	1e-06	0.0005	1	10	1	5e-06	0.1	100	5e-06	0.1	1e-14	5.24807e-16	6.8e-15	3.02145e-07	9.99994e-07	4.10669e-17	3.82026e-17	2.86427e-18	4.10669e-17
1	0.057544	1	1e-14	5.7544e-16	6.8e-15	1e-09	1e-06	0.0005	1	10	1	5e-06	0.1	100	5e-06	0.1	1e-14	5.7544e-16	6.8e-15	3.03546e-07	9.99994e-07	4.12573e-17	3.81174e-17	3.13987e-18	4.12573e-17
1	0.0630957	1	1e-14	6.30957e-16	6.8e-15	1e-09	1e-06	0.0005	1	10	1	5e-06	0.1	100	5e-06	0.1	1e-14	6.30957e-16	6.8e-15	3.05083e-07	9.99994e-07	4.14659e-17	3.8024e-17	3.44191e-18	4.14659e-17
1	0.0691831	1	1e-14	6.91831e-16	6.8e-15	1e-09	1e-06	0.0005	1	10	1	5e-06	0.1	100	5e-06	0.1	1e-14	6.91831e-16	6.8e-15	3.06767e-07	9.99994e-07	4.16947e-17	3.79218e-17	3.77291e-18	4.16947e-17
1	0.0758578	1	1e-14	7.58578e-16	6.8e-15	1e-09	1e-06	0.0005	1	10	1	5e-06	0.1	100	5e-06	0.1	1e-14	7.58578e-16	6.8e-15	3.08612e-07	9.99994e-07	4.19454e-17	3.78097e-17	4.13562e-18	4.19454e-17
1	0.0831764	1	1e-14	8.31764e-16	6.8e-15	1e-09	1e-06	0.0005	1	10	1	5e-06	0.1	100	5e-06	0.1	1e-14	8.31764e-16	6.8e-15	3.10635e-07	9.99994e-07	4.22201e-17	3.7687e-17	4.53307e-18	4.22201e-17
1	0.0912011	1	1e-14	9.12011e-16	6.8e-15	1e-09	1e-06	0.0005	1	10	1	5e-06	0.1	100	5e-06	0.1	1e-14	9.12011e-16	6.8e-15	3.12852e-07	9.99994e-07	4.25212e-17	3.75527e-17	4.96856e-18	4.25212e-17
1	0.1	1	1e-14	1e-15	6.8e-15	1e-09	1e-06	0.0005	1	10	1	5e-06	0.1	100	5e-06	0.1	1e-14	1e-15	6.8e-15	3.15281e-07	9.99994e-07	4.28512e-17	3.74055e-17	5.44569e-18	4.28512e-17
1	0.109648	1	1e-14	1.09648e-15	6.8e-15	1e-09	1e-06	0.0005	1	10	1	5e-06	0.1	100	5e-06	0.1	1e-14	1.09648e-15	6.8e-15	3.17943e-07	9.99994e-07	4.32128e-17	3.72444e-17	5.9684e-18	4.32128e-17
1	0.120226	1	1e-14	1.20226e-15	6.8e-15	1e-09	1e-06	0.0005	1	10	1	5e-06	0.1	100	5e-06	0.1	1e-14	1.20226e-15	6.8e-15	3.2086e-07	9.99994e-07	4.3609e-17	3.7068e-17	6.54101e-18	4.3609e-17
1	0.131826	1	1e-14	1.31826e-15	6.8e-15	1e-09	1e-06	0.0005	1	10	1	5e-06	0.1	100	5e-06	0.1	1e-14	1.31826e-15	6.8e-15	3.24056e-07	9.99994e-07	4.40431e-17	3.68749e-17	7.16822e-18	4.40431e-17
1	0.144544	1	1e-14	1.44544e-15	6.8e-15	1e-09	1e-06	0.0005	1	10	1	5e-06	0.1	100	5e-06	0.1	1e-14	1.44544e-15	6.8e-15	3.27558e-07	9.99994e-07	4.45187e-17	3.66635e-17	7.85517e-18	4.45187e-17
1	0.158489	1	1e-14	1.58489e-15	6.8e-15	1e-09	1e-06	0.0005	1	10	1	5e-06	0.1	100	5e-06	0.1	1e-14	1.58489e-15	6.8e-15	3.31394e-07	9.99994e-07	4.50398e-17	3.64323e-17	8.60748e-18	4.50398e-17
1	0.17378	1	1e-14	1.7378e-15	6.8e-15	1e-09	1e-06	0.0005	1	10	1	5e-06	0.1	100	5e-06	0.1	1e-14	1.7378e-15	6.8e-15	3.35597e-07	9.99994e-07	4.56105e-17	3.61793e-17	9.43125e-18	4.56105e-17
1	0.190546	1	1e-14	1.90546e-15	6.8e-15	1e-09	1e-06	0.0005	1	10	1	5e-06	0.1	100	5e-06	0.1	1e-14	1.90546e-15	6.8e-15	3.402e-07	9.99994e-07	4.62357e-17	3.59025e-17	1.03332e-17	4.62357e-17
1	0.20893	1	1e-14	2.0893e-15	6.8e-15	1e-09	1e-06	0.0005	1	10	1	5e-06	0.1	100	5e-06	0.1	1e-14	2.0893e-15	6.8e-15	3.45241e-07	9.99994e-07	4.69204e-17	3.55999e-17	1.13205e-17	4.69204e-17
1	0.229087	1	1e-14	2.29087e-15	6.8e-15	1e-09	1e-06	0.0005	1	10	1	5e-06	0.1	100	5e-06	0.1	1e-14	2.29087e-15	6.8e-15	3.50762e-07	9.99993e-07	4.76702e-17	3.5269e-17	1.24012e-17	4.76702e-17
1	0.251189	1	1e-14	2.51189e-15	6.8e-15	1e-09	1e-06	0.0005	1	10	1	5e-06	0.1	100	5e-06	0.1	1e-14	2.51189e-15	6.8e-15	3.56808e-07	9.99993e-07	4.84913e-17	3.49073e-17	1.35839e-17	4.84913e-17
1	0.275423	1	1e-14	2.75423e-15	6.8e-15	1e-09	1e-06	0.0005	1	10	1	5e-06	0.1	100	5e-06	0.1	1e-14	2.75423e-15	6.8e-15	3.63427e-07	9.99993e-07	4.93902e-17	3.45122e-17	1.4878e-17	4.93902e-17
1	0.301995	1	1e-14	3.01995e-15	6.8e-15	1e-09	1e-06	0.0005	1	10	1	5e-06	0.1	100	5e-06	0.1	1e-14	3.01995e-15	6.8e-15	3.70673e-07	9.99993e-07	5.03742e-17	3.40805e-17	1.62937e-17	5.03742e-17
1	0.331131	1	1e-14	3.31131e-15	6.8e-15	1e-09	1e-06	0.0005	1	10	1	5e-06	0.1	100	5e-06	0.1	1e-14	3.31131e-15	6.8e-15	3.78604e-07	9.99993e-07	5.14512e-17	3.36092e-17	1.7842e-17	5.14512e-17
1	0.363078	1	1e-14	3.63078e-15	6.8e-15	1e-09	1e-06	0.0005	1	10	1	5e-06	0.1	100	5e-06	0.1	1e-14	3.63078e-15	6.8e-15	3.87283e-07	9.99993e-07	5.26297e-17	3.30947e-17	1.95351e-17	5.26297e-17
1	0.398107	1	1e-14	3.98107e-15	6.8e-15	1e-09	1e-06	0.0005	1	10	1	5e-06	0.1	100	5e-06	0.1	1e-14	3.98107e-15	6.8e-15	3.9678e-07	9.99993e-07	5.39193e-17	3.25333e-17	2.13859e-17	5.39193e-17
1	0.436516	1	1e-14	4.36516e-15	6.8e-15	1e-09	1e-06	0.0005	1	10	1	5e-06	0.1	100	5e-06	0.1	1e-14	4.36516e-15	6.8e-15	4.07169e-07	9.99992e-07	5.53299e-17	3.19212e-17	2.34087e-17	5.53299e-17
1	0.47863	1	1e-14	4.7863e-15	6.8e-15	1e-09	1e-06	0.0005	1	10	1	5e-06	0.1	100	5e-06	0.1	1e-14	4.7863e-15	6.8e-15	4.18532e-07	9.99992e-07	5.68727e-17	3.12539e-17	2.56188e-17	5.68727e-17
1	0.524807	1	1e-14	5.24807e-15	6.8e-15	1e-09	1e-06	0.0005	1	10	1	5e-06	0.1	100	5e-06	0.1	1e-14	5.24807e-15	6.8e-15	4.30957e-07	9.99992e-07	5.85596e-17	3.05269e-17	2.80327e-17	5.85596e-17
1	0.57544	1	1e-14	5.7544e-15	6.8e-15	1e-09	1e-06	0.0005	1	10	1	5e-06	0.1	100	5e-06	0.1	1e-14	5.7544e-15	6.8e-15	4.4454e-07	9.99992e-07	6.04037e-17	2.97354e-17	3.06683e-17	6.04037e-17
1	0.630957	1	1e-14	6.30957e-15	6.8e-15	1e-09	1e-06	0.0005	1	10	1	5e-06	0.1	100	5e-06	0.1	1e-14	6.30957e-15	6.8e-15	4.59385e-07	9.99991e-07	6.2419e-17	2.88742e-17	3.35448e-17	6.2419e-17
1	0.691831	1	1e-14	6.91831e-15	6.8e-15	1e-09	1e-06	0.0005	1	10	1	5e-06	0.1	100	5e-06	0.1	1e-14	6.91831e-15	6.8e-15	4.75604e-07	9.99991e-07	6.46207e-17	2.79377e-17	3.6683e-17	6.46207e-17
1	0.758578	1	1e-14	7.58578e-15	6.8e-15	1e-09	1e-06	0.0005	1	10	1	5e-06	0.1	100	5e-06	0.1	1e-14	7.58578e-15	6.8e-15	4.9332e-07	9.99991e-07	6.70254e-17	2.69202e-17	4.01052e-17	6.70254e-17
1	0.831764	1	1e-14	8.31764e-15	6.8e-15	1e-09	1e-06	0.0005	1	10	1	5e-06	0.1	100	5e-06	0.1	1e-14	8.31764e-15	6.8e-15	5.12664e-07	9.9999e-07	6.96509e-17	2.58155e-17	4.38354e-17	6.96509e-17
1	0.912011	1	1e-14	9.12011e-15	6.8e-15	1e-09	1e-06	0.0005	1	10	1	5e-06	0.1	100	5e-06	0.1	1e-14	9.12011e-15	6.8e-15	5.33777e-07	9.9999e-07	7.25163e-17	2.46173e-17	4.7899e-17	7.25163e-17
1	1	1	1e-14	1e-14	6.8e-15	1e-09	1e-06	0.0005	1	10	1	5e-06	0.1	100	5e-06	0.1	1e-14	1e-14	6.8e-15	5.56813e-07	9.9999e-07	7.56423e-17	2.33187e-17	5.23236e-17	7.56423e-17
1	1.09648	1	1e-14	1.09648e-14	6.8e-15	1e-09	1e-06	0.0005	1	10	1	5e-06	0.1	100	5e-06	0.1	1e-14	1.09648e-14	6.8e-15	5.81935e-07	9.99989e-07	7.90511e-17	2.19129e-17	5.71382e-17	7.90511e-17
1	1.20226	1	1e-14	1.20226e-14	6.8e-15	1e-09	1e-06	0.0005	1	10	1	5e-06	0.1	100	5e-06	0.1	1e-14	1.20226e-14	6.8e-15	6.0932e-07	9.99989e-07	8.27666e-17	2.03926e-17	6.2374e-17	8.27666e-17
1	1.31826	1	1e-14	1.31826e-14	6.8e-15	1e-09	1e-06	0.0005	1	10	1	5e-06	0.1	100	5e-06	0.1	1e-14	1.31826e-14	6.8e-15	6.39157e-07	9.99988e-07	8.68144e-17	1.87504e-17	6.80639e-17	8.68144e-17
1	1.44544	1	1e-14	1.44544e-14	6.8e-15	1e-09	1e-06	0.0005	1	10	1	5e-06	0.1	100	5e-06	0.1	1e-14	1.44544e-14	6.8e-15	6.71649e-07	9.99987e-07	9.12217e-17	1.69789e-17	7.42428e-17	9.12217e-17
1	1.58489	1	1e-14	1.58489e-14	6.8e-15	1e-09	1e-06	0.0005	1	10	1	5e-06	0.1	100	5e-06	0.1	1e-14	1.58489e-14	6.8e-15	7.07012e-07	9.99987e-07	9.60178e-17	1.50703e-17	8.09475e-17	9.60178e-17
1	1.7378	1	1e-14	1.7378e-14	6.8e-15	1e-09	1e-06	0.0005	1	10	1	5e-06	0.1	100	5e-06	0.1	1e-14	1.7378e-14	6.8e-15	7.45477e-07	9.99986e-07	1.01234e-16	1.3017e-17	8.82169e-17	1.01234e-16
1	1.90546	1	1e-14	1.90546e-14	6.8e-15	1e-09	1e-06	0.0005	1	10	1	5e-06	0.1	100	5e-06	0.1	1e-14	1.90546e-14	6.8e-15	7.87288e-07	9.99985e-07	1.06903e-16	1.08115e-17	9.60914e-17	1.06903e-16
1	2.0893	1	1e-14	2.0893e-14	6.8e-15	1e-09	1e-06	0.0005	1	10	1	5e-06	0.1	100	5e-06	0.1	1e-14	2.0893e-14	6.8e-15	8.32708e-07	9.99984e-07	1.1306e-16	8.44622e-18	1.04614e-16	1.1306e-16
1	2.29087	1	1e-14	2.29087e-14	6.8e-15	1e-09	1e-06	0.0005	1	10	1	5e-06	0.1	100	5e-06	0.1	1e-14	2.29087e-14	6.8e-15	8.82011e-07	9.99984e-07	1.19742e-16	5.91405e-18	1.13828e-16	1.19742e-16
1	2.51189	1	1e-14	2.51189e-14	6.8e-15	1e-09	1e-06	0.0005	1	10	1	5e-06	0.1	100	5e-06	0.1	1e-14	2.51189e-14	6.8e-15	9.3549e-07	9.99983e-07	1.26989e-16	3.20815e-18	1.23781e-16	1.26989e-16
1	2.75423	1	1e-14	2.75423e-14	6.8e-15	1e-09	1e-06	0.0005	1	10	1	5e-06	0.1	100	5e-06	0.1	1e-14	2.75423e-14	6.8e-15	9.93451e-07	9.99981e-07	1.34841e-16	3.22158e-19	1.34519e-16	1.34841e-16
1	3.01995	1	1e-14	3.01995e-14	6.8e-15	1e-09	1e-06	0.0005	1	10	1	5e-06	0.1	100	5e-06	0.1	1e-14	3.01995e-14	6.8e-15	1.05622e-06	9.9998e-07	1.43343e-16	-2.74966e-18	1.46093e-16	1.43343e-16
1	3.31131	1	1e-14	3.31131e-14	6.8e-15	1e-09	1e-06	0.0005	1	10	1	5e-06	0.1	100	5e-06	0.1	1e-14	3.31131e-14	6.8e-15	1.12413e-06	9.99979e-07	1.52539e-16	-6.01233e-18	1.58551e-16	1.52539e-16
1	3.63078	1	1e-14	3.63078e-14	6.8e-15	1e-09	1e-06	0.0005	1	10	1	5e-06	0.1	100	5e-06	0.1	1e-14	3.63078e-14	6.8e-15	1.19754e-06	9.99978e-07	1.62477e-16	-9.46997e-18	1.71947e-16	1.62477e-16
1	3.98107	1	1e-14	3.98107e-14	6.8e-15	1e-09	1e-06	0.0005	1	10	1	5e-06	0.1	100	5e-06	0.1	1e-14	3.98107e-14	6.8e-15	1.27683e-06	9.99976e-07	1.73206e-16	-1.31257e-17	1.86332e-16	1.73206e-16
1	4.36516	1	1e-14	4.36516e-14	6.8e-15	1e-09	1e-06	0.0005	1	10	1	5e-06	0.1	100	5e-06	0.1	1e-14	4.36516e-14	6.8e-15	1.36237e-06	9.99975e-07	1.84778e-16	-1.69817e-17	2.0176e-16	1.84778e-16
1	4.7863	1	1e-14	4.7863e-14	6.8e-15	1e-09	1e-06	0.0005	1	10	1	5e-06	0.1	100	5e-06	0.1	1e-14	4.7863e-14	6.8e-15	1.45456e-06	9.99973e-07	1.97246e-16	-2.10385e-17	2.18285e-16	1.97246e-16
1	5.24807	1	1e-14	5.24807e-14	6.8e-15	1e-09	1e-06	0.0005	1	10	1	5e-06	0.1	100	5e-06	0.1	1e-14	5.24807e-14	6.8e-15	1.55382e-06	9.99971e-07	2.10665e-16	-2.52957e-17	2.35961e-16	2.10665e-16
1	5.7544	1	1e-14	5.7544e-14	6.8e-15	1e-09	1e-06	0.0005	1	10	1	5e-06	0.1	100	5e-06	0.1	1e-14	5.7544e-14	6.8e-15	1.66058e-06	9.99969e-07	2.25092e-16	-2.97514e-17	2.54843e-16	2.25092e-16
1	6.30957	1	1e-14	6.30957e-14	6.8e-15	1e-09	1e-06	0.0005	1	10	1	5e-06	0.1	100	5e-06	0.1	1e-14	6.30957e-14	6.8e-15	1.77528e-06	9.99967e-07	2.40584e-16	-3.4402e-17	2.74986e-16	2.40584e-16
1	6.91831	1	1e-14	6.91831e-14	6.8e-15	1e-09	1e-06	0.0005	1	10	1	5e-06	0.1	100	5e-06	0.1	1e-14	6.91831e-14	6.8e-15	1.89837e-06	9.99965e-07	2.57202e-16	-3.92426e-17	2.96445e-16	2.57202e-16
1	7.58578	1	1e-14	7.58578e-14	6.8e-15	1e-09	1e-06	0.0005	1	10	1	5e-06	0.1	100	5e-06	0.1	1e-14	7.58578e-14	6.8e-15	2.03032e-06	9.99962e-07	2.75007e-16	-4.42667e-17	3.19274e-16	2.75007e-16
1	8.31764	1	1e-14	8.31764e-14	6.8e-15	1e-09	1e-06	0.0005	1	10	1	5e-06	0.1	100	5e-06	0.1	1e-14	8.31764e-14	6.8e-15	2.1716e-06	9.99959e-07	2.94061e-16	-4.94663e-17	3.43527e-16	2.94061e-16
1	9.12011	1	1e-14	9.12011e-14	6.8e-15	1e-09	1e-06	0.0005	1	10	1	5e-06	0.1	100	5e-06	0.1	1e-14	9.12011e-14	6.8e-15	2.3227e-06	9.99957e-07	3.14427e-16	-5.4832e-17	3.69259e-16	3.14427e-16
1	10	1	1e-14	1e-13	6.8e-15	1e-09	1e-06	0.0005	1	10	1	5e-06	0.1	100	5e-06	0.1	1e-14	1e-13	6.8e-15	2.48412e-06	9.99954e-07	3.36171e-16	-6.03529e-17	3.96524e-16	3.36171e-16
1	10.9648	1	1e-14	1.09648e-13	6.8e-15	1e-09	1e-06	0.0005	1	10	1	5e-06	0.1	100	5e-06	0.1	1e-14	1.09648e-13	6.8e-15	2.65637e-06	9.9995e-07	3.59357e-16	-6.60171e-17	4.25374e-16	3.59357e-16
1	12.0226	1	1e-14	1.20226e-13	6.8e-15	1e-09	1e-06	0.0005	1	10	1	5e-06	0.1	100	5e-06	0.1	1e-14	1.20226e-13	6.8e-15	2.83996e-06	9.99947e-07	3.84053e-16	-7.18112e-17	4.55864e-16	3.84053e-16
1	13.1826	1	1e-14	1.31826e-13	6.8e-15	1e-09	1e-06	0.0005	1	10	1	5e-06	0.1	100	5e-06	0.1	1e-14	1.31826e-13	6.8e-15	3.03542e-06	9.99943e-07	4.10326e-16	-7.77211e-17	4.88047e-16	4.10326e-16
1	14.4544	1	1e-14	1.44544e-13	6.8e-15	1e-09	1e-06	0.0005	1	10	1	5e-06	0.1	100	5e-06	0.1	1e-14	1.44544e-13	6.8e-15	3.24328e-06	9.99939e-07	4.38243e-16	-8.37319e-17	5.21975e-16	4.38243e-16
1	15.8489	1	1e-14	1.58489e-13	6.8e-15	1e-09	1e-06	0.0005	1	10	1	5e-06	0.1	100	5e-06	0.1	1e-14	1.58489e-13	6.8e-15	3.46409e-06	9.99935e-07	4.67875e-16	-8.98279e-17	5.57703e-16	4.67875e-16
1	17.378	1	1e-14	1.7378e-13	6.8e-15	1e-09	1e-06	0.0005	1	10	1	5e-06	0.1	100	5e-06	0.1	1e-14	1.7378e-13	6.8e-15	3.69841e-06	9.99931e-07	4.9929e-16	-9.59932e-17	5.95284e-16	4.9929e-16
1	19.0546	1	1e-14	1.90546e-13	6.8e-15	1e-09	1e-06	0.0005	1	10	1	5e-06	0.1	100	5e-06	0.1	1e-14	1.90546e-13	6.8e-15	3.9468e-06	9.99926e-07	5.3256e-16	-1.02212e-16	6.34772e-16	5.3256e-16
1	20.893	1	1e-14	2.0893e-13	6.8e-15	1e-09	1e-06	0.0005	1	10	1	5e-06	0.1	100	5e-06	0.1	1e-14	2.0893e-13	6.8e-15	4.20982e-06	9.99921e-07	5.67756e-16	-1.08467e-16	6.76222e-16	5.67756e-16
1	22.9087	1	1e-14	2.29087e-13	6.8e-15	1e-09	1e-06	0.0005	1	10	1	5e-06	0.1	100	5e-06	0.1	1e-14	2.29087e-13	6.8e-15	4.48808e-06	9.99916e-07	6.04949e-16	-1.14742e-16	7.19691e-16	6.04949e-16
1	25.1189	1	1e-14	2.51189e-13	6.8e-15	1e-09	1e-06	0.0005	1	10	1	5e-06	0.1	100	5e-06	0.1	1e-14	2.51189e-13	6.8e-15	4.78216e-06	9.99911e-07	6.44212e-16	-1.21023e-16	7.65235e-16	6.44212e-16
1	27.5423	1	1e-14	2.75423e-13	6.8e-15	1e-09	1e-06	0.0005	1	10	1	5e-06	0.1	100	5e-06	0.1	1e-14	2.75423e-13	6.8e-15	5.09266e-06	9.99905e-07	6.85619e-16	-1.27293e-16	8.12912e-16	6.85619e-16
1	30.1995	1	1e-14	3.01995e-13	6.8e-15	1e-09	1e-06	0.0005	1	10	1	5e-06	0.1	100	5e-06	0.1	1e-14	3.01995e-13	6.8e-15	5.42021e-06	9.99899e-07	7.29244e-16	-1.33537e-16	8.62781e-16	7.29244e-16
1	33.1131	1	1e-14	3.31131e-13	6.8e-15	1e-09	1e-06	0.0005	1	10	1	5e-06	0.1	100	5e-06	0.1	1e-14	3.31131e-13	6.8e-15	5.76544e-06	9.99892e-07	7.75162e-16	-1.39742e-16	9.14904e-16	7.75162e-16
1	36.3078	1	1e-14	3.63078e-13	6.8e-15	1e-09	1e-06	0.0005	1	10	1	5e-06	0.1	100	5e-06	0.1	1e-14	3.63078e-13	6.8e-15	6.12898e-06	9.99886e-07	8.23448e-16	-1.45895e-16	9.69343e-16	8.23448e-16
1	39.8107	1	1e-14	3.98107e-13	6.8e-15	1e-09	1e-06	0.0005	1	10	1	5e-06	0.1	100	5e-06	0.1	1e-14	3.98107e-13	6.8e-15	6.5115e-06	9.99878e-07	8.74179e-16	-1.51982e-16	1.02616e-15	8.74179e-16
1	43.6516	1	1e-14	4.36516e-13	6.8e-15	1e-09	1e-06	0.0005	1	10	1	5e-06	0.1	100	5e-06	0.1	1e-14	4.36516e-13	6.8e-15	6.91365e-06	9.99871e-07	9.27432e-16	-1.57994e-16	1.08543e-15	9.27432e-16
1	47.863	1	1e-14	4.7863e-13	6.8e-15	1e-09	1e-06	0.0005	1	10	1	5e-06	0.1	100	5e-06	0.1	1e-14	4.7863e-13	6.8e-15	7.33612e-06	9.99863e-07	9.83285e-16	-1.63918e-16	1.1472e-15	9.83285e-16
1	52.4807	1	1e-14	5.24807e-13	6.8e-15	1e-09	1e-06	0.0005	1	10	1	5e-06	0.1	100	5e-06	0.1	1e-14	5.24807e-13	6.8e-15	7.7796e-06	9.99855e-07	1.04182e-15	-1.69746e-16	1.21156e-15	1.04182e-15
1	57.544	1	1e-14	5.7544e-13	6.8e-15	1e-09	1e-06	0.0005	1	10	1	5e-06	0.1	100	5e-06	0.1	1e-14	5.7544e-13	6.8e-15	8.2448e-06	9.99846e-07	1.1031e-15	-1.7547e-16	1.27857e-15	1.1031e-15
1	63.0957	1	1e-14	6.30957e-13	6.8e-15	1e-09	1e-06	0.0005	1	10	1	5e-06	0.1	100	5e-06	0.1	1e-14	6.30957e-13	6.8e-15	8.73243e-06	9.99837e-07	1.16722e-15	-1.81082e-16	1.34831e-15	1.16722e-15
1	69.1831	1	1e-14	6.91831e-13	6.8e-15	1e-09	1e-06	0.0005	1	10	1	5e-06	0.1	100	5e-06	0.1	1e-14	6.91831e-13	6.8e-15	9.24322e-06	9.99827e-07	1.23426e-15	-1.86575e-16	1.42084e-15	1.23426e-15
1	75.8578	1	1e-14	7.58578e-13	6.8e-15	1e-09	1e-06	0.0005	1	10	1	5e-06	0.1	100	5e-06	0.1	1e-14	7.58578e-13	6.8e-15	9.77791e-06	9.99817e-07	1.30429e-15	-1.91944e-16	1.49623e-15	1.30429e-15
1	83.1764	1	1e-14	8.31764e-13	6.8e-15	1e-09	1e-06	0.0005	1	10	1	5e-06	0.1	100	5e-06	0.1	1e-14	8.31764e-13	6.8e-15	1.03373e-05	9.99807e-07	1.37739e-15	-1.97185e-16	1.57458e-15	1.37739e-15
1	91.2011	1	1e-14	9.12011e-13	6.8e-15	1e-09	1e-06	0.0005	1	10	1	5e-06	0.1	100	5e-06	0.1	1e-14	9.12011e-13	6.8e-15	1.0922e-05	9.99796e-07	1.45364e-15	-2.02293e-16	1.65593e-15	1.45364e-15
1	100	1	1e-14	1e-12	6.8e-15	1e-09	1e-06	0.0005	1	10	1	5e-06	0.1	100	5e-06	0.1	1e-14	1e-12	6.8e-15	1.1533e-05	9.99785e-07	1.53312e-15	-2.07266e-16	1.74038e-15	1.53312e-15
