## Supplementary material for "Why most transporter mutations that cause antibiotic resistance are to efflux pumps rather than to import transporters": Model files and data: FIG1B_C_100x.txt

# A_rel	B_rel	C_rel	[A]_0	[B]_0	[C]_0	[drug_i]_0	[drug_o]_0	(Efflux).Km	(Efflux).h	(Efflux).kcat	(Influx_a).Keq	(Influx_a).Km	(Influx_a).kcat	(Influx_b).Keq	(Influx_b).Km	(Influx_b).kcat	[A]	[B]	[C]	[drug_i]	[drug_o]	(Efflux).Flux	(Influx_a).Flux	(Influx_b).Flux	Values[Influx]
1	1	0.01	1e-14	1e-14	6.8e-17	1e-09	1e-06	0.0005	1	10	1	5e-06	0.1	100	5e-06	0.1	1e-14	1e-14	6.8e-17	1.92097e-06	9.99964e-07	2.60252e-18	-4.01147e-17	4.27172e-17	2.60252e-18
1	1	0.0109648	1e-14	1e-14	7.45605e-17	1e-09	1e-06	0.0005	1	10	1	5e-06	0.1	100	5e-06	0.1	1e-14	1e-14	7.45605e-17	1.91549e-06	9.99964e-07	2.8455e-18	-3.99037e-17	4.27492e-17	2.8455e-18
1	1	0.0120226	1e-14	1e-14	8.1754e-17	1e-09	1e-06	0.0005	1	10	1	5e-06	0.1	100	5e-06	0.1	1e-14	1e-14	8.1754e-17	1.90953e-06	9.99964e-07	3.11035e-18	-3.96737e-17	4.2784e-17	3.11035e-18
1	1	0.0131826	1e-14	1e-14	8.96415e-17	1e-09	1e-06	0.0005	1	10	1	5e-06	0.1	100	5e-06	0.1	1e-14	1e-14	8.96415e-17	1.90304e-06	9.99964e-07	3.39889e-18	-3.94231e-17	4.2822e-17	3.39889e-18
1	1	0.0144544	1e-14	1e-14	9.82899e-17	1e-09	1e-06	0.0005	1	10	1	5e-06	0.1	100	5e-06	0.1	1e-14	1e-14	9.82899e-17	1.89599e-06	9.99965e-07	3.71305e-18	-3.91502e-17	4.28633e-17	3.71305e-18
1	1	0.0158489	1e-14	1e-14	1.07773e-16	1e-09	1e-06	0.0005	1	10	1	5e-06	0.1	100	5e-06	0.1	1e-14	1e-14	1.07773e-16	1.88833e-06	9.99965e-07	4.0549e-18	-3.88534e-17	4.29083e-17	4.0549e-18
1	1	0.017378	1e-14	1e-14	1.1817e-16	1e-09	1e-06	0.0005	1	10	1	5e-06	0.1	100	5e-06	0.1	1e-14	1e-14	1.1817e-16	1.88002e-06	9.99965e-07	4.42662e-18	-3.85305e-17	4.29571e-17	4.42662e-18
1	1	0.0190546	1e-14	1e-14	1.29571e-16	1e-09	1e-06	0.0005	1	10	1	5e-06	0.1	100	5e-06	0.1	1e-14	1e-14	1.29571e-16	1.87101e-06	9.99965e-07	4.83052e-18	-3.81797e-17	4.30103e-17	4.83052e-18
1	1	0.020893	1e-14	1e-14	1.42072e-16	1e-09	1e-06	0.0005	1	10	1	5e-06	0.1	100	5e-06	0.1	1e-14	1e-14	1.42072e-16	1.86126e-06	9.99965e-07	5.26904e-18	-3.77989e-17	4.30679e-17	5.26904e-18
1	1	0.0229087	1e-14	1e-14	1.55779e-16	1e-09	1e-06	0.0005	1	10	1	5e-06	0.1	100	5e-06	0.1	1e-14	1e-14	1.55779e-16	1.8507e-06	9.99965e-07	5.74474e-18	-3.73858e-17	4.31305e-17	5.74474e-18
1	1	0.0251189	1e-14	1e-14	1.70808e-16	1e-09	1e-06	0.0005	1	10	1	5e-06	0.1	100	5e-06	0.1	1e-14	1e-14	1.70808e-16	1.83929e-06	9.99966e-07	6.26029e-18	-3.6938e-17	4.31983e-17	6.26029e-18
1	1	0.0275423	1e-14	1e-14	1.87288e-16	1e-09	1e-06	0.0005	1	10	1	5e-06	0.1	100	5e-06	0.1	1e-14	1e-14	1.87288e-16	1.82697e-06	9.99966e-07	6.81847e-18	-3.64533e-17	4.32717e-17	6.81847e-18
1	1	0.0301995	1e-14	1e-14	2.05357e-16	1e-09	1e-06	0.0005	1	10	1	5e-06	0.1	100	5e-06	0.1	1e-14	1e-14	2.05357e-16	1.8137e-06	9.99966e-07	7.42217e-18	-3.5929e-17	4.33511e-17	7.42217e-18
1	1	0.0331131	1e-14	1e-14	2.25169e-16	1e-09	1e-06	0.0005	1	10	1	5e-06	0.1	100	5e-06	0.1	1e-14	1e-14	2.25169e-16	1.7994e-06	9.99966e-07	8.07434e-18	-3.53626e-17	4.34369e-17	8.07434e-18
1	1	0.0363078	1e-14	1e-14	2.46893e-16	1e-09	1e-06	0.0005	1	10	1	5e-06	0.1	100	5e-06	0.1	1e-14	1e-14	2.46893e-16	1.78404e-06	9.99967e-07	8.77802e-18	-3.47514e-17	4.35295e-17	8.77802e-18
1	1	0.0398107	1e-14	1e-14	2.70713e-16	1e-09	1e-06	0.0005	1	10	1	5e-06	0.1	100	5e-06	0.1	1e-14	1e-14	2.70713e-16	1.76755e-06	9.99967e-07	9.53628e-18	-3.40929e-17	4.36292e-17	9.53628e-18
1	1	0.0436516	1e-14	1e-14	2.96831e-16	1e-09	1e-06	0.0005	1	10	1	5e-06	0.1	100	5e-06	0.1	1e-14	1e-14	2.96831e-16	1.74989e-06	9.99967e-07	1.03522e-17	-3.33843e-17	4.37365e-17	1.03522e-17
1	1	0.047863	1e-14	1e-14	3.25468e-16	1e-09	1e-06	0.0005	1	10	1	5e-06	0.1	100	5e-06	0.1	1e-14	1e-14	3.25468e-16	1.731e-06	9.99968e-07	1.12289e-17	-3.26229e-17	4.38518e-17	1.12289e-17
1	1	0.0524807	1e-14	1e-14	3.56869e-16	1e-09	1e-06	0.0005	1	10	1	5e-06	0.1	100	5e-06	0.1	1e-14	1e-14	3.56869e-16	1.71084e-06	9.99968e-07	1.21693e-17	-3.18062e-17	4.39755e-17	1.21693e-17
1	1	0.057544	1e-14	1e-14	3.91299e-16	1e-09	1e-06	0.0005	1	10	1	5e-06	0.1	100	5e-06	0.1	1e-14	1e-14	3.91299e-16	1.68937e-06	9.99968e-07	1.31764e-17	-3.09315e-17	4.41079e-17	1.31764e-17
1	1	0.0630957	1e-14	1e-14	4.29051e-16	1e-09	1e-06	0.0005	1	10	1	5e-06	0.1	100	5e-06	0.1	1e-14	1e-14	4.29051e-16	1.66654e-06	9.99969e-07	1.42531e-17	-2.99964e-17	4.42496e-17	1.42531e-17
1	1	0.0691831	1e-14	1e-14	4.70445e-16	1e-09	1e-06	0.0005	1	10	1	5e-06	0.1	100	5e-06	0.1	1e-14	1e-14	4.70445e-16	1.64234e-06	9.99969e-07	1.5402e-17	-2.89987e-17	4.44007e-17	1.5402e-17
1	1	0.0758578	1e-14	1e-14	5.15833e-16	1e-09	1e-06	0.0005	1	10	1	5e-06	0.1	100	5e-06	0.1	1e-14	1e-14	5.15833e-16	1.61673e-06	9.9997e-07	1.66254e-17	-2.79361e-17	4.45616e-17	1.66254e-17
1	1	0.0831764	1e-14	1e-14	5.65599e-16	1e-09	1e-06	0.0005	1	10	1	5e-06	0.1	100	5e-06	0.1	1e-14	1e-14	5.65599e-16	1.5897e-06	9.9997e-07	1.79256e-17	-2.68069e-17	4.47326e-17	1.79256e-17
1	1	0.0912011	1e-14	1e-14	6.20167e-16	1e-09	1e-06	0.0005	1	10	1	5e-06	0.1	100	5e-06	0.1	1e-14	1e-14	6.20167e-16	1.56124e-06	9.99971e-07	1.93044e-17	-2.56095e-17	4.49139e-17	1.93044e-17
1	1	0.1	1e-14	1e-14	6.8e-16	1e-09	1e-06	0.0005	1	10	1	5e-06	0.1	100	5e-06	0.1	1e-14	1e-14	6.8e-16	1.53137e-06	9.99971e-07	2.07631e-17	-2.43427e-17	4.51058e-17	2.07631e-17
1	1	0.109648	1e-14	1e-14	7.45605e-16	1e-09	1e-06	0.0005	1	10	1	5e-06	0.1	100	5e-06	0.1	1e-14	1e-14	7.45605e-16	1.5001e-06	9.99972e-07	2.23027e-17	-2.30056e-17	4.53082e-17	2.23027e-17
1	1	0.120226	1e-14	1e-14	8.1754e-16	1e-09	1e-06	0.0005	1	10	1	5e-06	0.1	100	5e-06	0.1	1e-14	1e-14	8.1754e-16	1.46745e-06	9.99973e-07	2.39237e-17	-2.15977e-17	4.55215e-17	2.39237e-17
1	1	0.131826	1e-14	1e-14	8.96415e-16	1e-09	1e-06	0.0005	1	10	1	5e-06	0.1	100	5e-06	0.1	1e-14	1e-14	8.96415e-16	1.43347e-06	9.99973e-07	2.56261e-17	-2.01192e-17	4.57454e-17	2.56261e-17
1	1	0.144544	1e-14	1e-14	9.82899e-16	1e-09	1e-06	0.0005	1	10	1	5e-06	0.1	100	5e-06	0.1	1e-14	1e-14	9.82899e-16	1.3982e-06	9.99974e-07	2.74092e-17	-1.85707e-17	4.59799e-17	2.74092e-17
1	1	0.158489	1e-14	1e-14	1.07773e-15	1e-09	1e-06	0.0005	1	10	1	5e-06	0.1	100	5e-06	0.1	1e-14	1e-14	1.07773e-15	1.36173e-06	9.99975e-07	2.92717e-17	-1.69532e-17	4.62248e-17	2.92717e-17
1	1	0.17378	1e-14	1e-14	1.1817e-15	1e-09	1e-06	0.0005	1	10	1	5e-06	0.1	100	5e-06	0.1	1e-14	1e-14	1.1817e-15	1.32411e-06	9.99975e-07	3.12115e-17	-1.52684e-17	4.648e-17	3.12115e-17
1	1	0.190546	1e-14	1e-14	1.29571e-15	1e-09	1e-06	0.0005	1	10	1	5e-06	0.1	100	5e-06	0.1	1e-14	1e-14	1.29571e-15	1.28545e-06	9.99976e-07	3.32262e-17	-1.35188e-17	4.67449e-17	3.32262e-17
1	1	0.20893	1e-14	1e-14	1.42072e-15	1e-09	1e-06	0.0005	1	10	1	5e-06	0.1	100	5e-06	0.1	1e-14	1e-14	1.42072e-15	1.24585e-06	9.99977e-07	3.53122e-17	-1.17071e-17	4.70193e-17	3.53122e-17
1	1	0.229087	1e-14	1e-14	1.55779e-15	1e-09	1e-06	0.0005	1	10	1	5e-06	0.1	100	5e-06	0.1	1e-14	1e-14	1.55779e-15	1.20542e-06	9.99978e-07	3.74656e-17	-9.8369e-18	4.73025e-17	3.74656e-17
1	1	0.251189	1e-14	1e-14	1.70808e-15	1e-09	1e-06	0.0005	1	10	1	5e-06	0.1	100	5e-06	0.1	1e-14	1e-14	1.70808e-15	1.16429e-06	9.99978e-07	3.96816e-17	-7.91239e-18	4.7594e-17	3.96816e-17
1	1	0.275423	1e-14	1e-14	1.87288e-15	1e-09	1e-06	0.0005	1	10	1	5e-06	0.1	100	5e-06	0.1	1e-14	1e-14	1.87288e-15	1.12257e-06	9.99979e-07	4.19547e-17	-5.93825e-18	4.78929e-17	4.19547e-17
1	1	0.301995	1e-14	1e-14	2.05357e-15	1e-09	1e-06	0.0005	1	10	1	5e-06	0.1	100	5e-06	0.1	1e-14	1e-14	2.05357e-15	1.08042e-06	9.9998e-07	4.42788e-17	-3.91977e-18	4.81986e-17	4.42788e-17
1	1	0.331131	1e-14	1e-14	2.25169e-15	1e-09	1e-06	0.0005	1	10	1	5e-06	0.1	100	5e-06	0.1	1e-14	1e-14	2.25169e-15	1.03798e-06	9.99981e-07	4.66474e-17	-1.86273e-18	4.85101e-17	4.66474e-17
1	1	0.363078	1e-14	1e-14	2.46893e-15	1e-09	1e-06	0.0005	1	10	1	5e-06	0.1	100	5e-06	0.1	1e-14	1e-14	2.46893e-15	9.95386e-07	9.99981e-07	4.90531e-17	2.26621e-19	4.88265e-17	4.90531e-17
1	1	0.398107	1e-14	1e-14	2.70713e-15	1e-09	1e-06	0.0005	1	10	1	5e-06	0.1	100	5e-06	0.1	1e-14	1e-14	2.70713e-15	9.52791e-07	9.99982e-07	5.14885e-17	2.34164e-18	4.91468e-17	5.14885e-17
1	1	0.436516	1e-14	1e-14	2.96831e-15	1e-09	1e-06	0.0005	1	10	1	5e-06	0.1	100	5e-06	0.1	1e-14	1e-14	2.96831e-15	9.10342e-07	9.99983e-07	5.39453e-17	4.47534e-18	4.947e-17	5.39453e-17
1	1	0.47863	1e-14	1e-14	3.25468e-15	1e-09	1e-06	0.0005	1	10	1	5e-06	0.1	100	5e-06	0.1	1e-14	1e-14	3.25468e-15	8.68184e-07	9.99984e-07	5.64153e-17	6.62053e-18	4.97948e-17	5.64153e-17
1	1	0.524807	1e-14	1e-14	3.56869e-15	1e-09	1e-06	0.0005	1	10	1	5e-06	0.1	100	5e-06	0.1	1e-14	1e-14	3.56869e-15	8.26458e-07	9.99985e-07	5.88901e-17	8.76982e-18	5.01203e-17	5.88901e-17
1	1	0.57544	1e-14	1e-14	3.91299e-15	1e-09	1e-06	0.0005	1	10	1	5e-06	0.1	100	5e-06	0.1	1e-14	1e-14	3.91299e-15	7.853e-07	9.99985e-07	6.1361e-17	1.09158e-17	5.04453e-17	6.1361e-17
1	1	0.630957	1e-14	1e-14	4.29051e-15	1e-09	1e-06	0.0005	1	10	1	5e-06	0.1	100	5e-06	0.1	1e-14	1e-14	4.29051e-15	7.44837e-07	9.99986e-07	6.38196e-17	1.30509e-17	5.07686e-17	6.38196e-17
1	1	0.691831	1e-14	1e-14	4.70445e-15	1e-09	1e-06	0.0005	1	10	1	5e-06	0.1	100	5e-06	0.1	1e-14	1e-14	4.70445e-15	7.05191e-07	9.99987e-07	6.62573e-17	1.5168e-17	5.10893e-17	6.62573e-17
1	1	0.758578	1e-14	1e-14	5.15833e-15	1e-09	1e-06	0.0005	1	10	1	5e-06	0.1	100	5e-06	0.1	1e-14	1e-14	5.15833e-15	6.66472e-07	9.99988e-07	6.8666e-17	1.726e-17	5.14061e-17	6.8666e-17
1	1	0.831764	1e-14	1e-14	5.65599e-15	1e-09	1e-06	0.0005	1	10	1	5e-06	0.1	100	5e-06	0.1	1e-14	1e-14	5.65599e-15	6.28778e-07	9.99988e-07	7.1038e-17	1.932e-17	5.1718e-17	7.1038e-17
1	1	0.912011	1e-14	1e-14	6.20167e-15	1e-09	1e-06	0.0005	1	10	1	5e-06	0.1	100	5e-06	0.1	1e-14	1e-14	6.20167e-15	5.922e-07	9.99989e-07	7.33657e-17	2.13415e-17	5.20242e-17	7.33657e-17
1	1	1	1e-14	1e-14	6.8e-15	1e-09	1e-06	0.0005	1	10	1	5e-06	0.1	100	5e-06	0.1	1e-14	1e-14	6.8e-15	5.56813e-07	9.9999e-07	7.56423e-17	2.33187e-17	5.23236e-17	7.56423e-17
1	1	1.09648	1e-14	1e-14	7.45605e-15	1e-09	1e-06	0.0005	1	10	1	5e-06	0.1	100	5e-06	0.1	1e-14	1e-14	7.45605e-15	5.22682e-07	9.9999e-07	7.78615e-17	2.5246e-17	5.26155e-17	7.78615e-17
1	1	1.20226	1e-14	1e-14	8.1754e-15	1e-09	1e-06	0.0005	1	10	1	5e-06	0.1	100	5e-06	0.1	1e-14	1e-14	8.1754e-15	4.8986e-07	9.99991e-07	8.00176e-17	2.71185e-17	5.2899e-17	8.00176e-17
1	1	1.31826	1e-14	1e-14	8.96415e-15	1e-09	1e-06	0.0005	1	10	1	5e-06	0.1	100	5e-06	0.1	1e-14	1e-14	8.96415e-15	4.58387e-07	9.99991e-07	8.21056e-17	2.8932e-17	5.31737e-17	8.21056e-17
1	1	1.44544	1e-14	1e-14	9.82899e-15	1e-09	1e-06	0.0005	1	10	1	5e-06	0.1	100	5e-06	0.1	1e-14	1e-14	9.82899e-15	4.28292e-07	9.99992e-07	8.41214e-17	3.06826e-17	5.34388e-17	8.41214e-17
1	1	1.58489	1e-14	1e-14	1.07773e-14	1e-09	1e-06	0.0005	1	10	1	5e-06	0.1	100	5e-06	0.1	1e-14	1e-14	1.07773e-14	3.99592e-07	9.99993e-07	8.60614e-17	3.23675e-17	5.36939e-17	8.60614e-17
1	1	1.7378	1e-14	1e-14	1.1817e-14	1e-09	1e-06	0.0005	1	10	1	5e-06	0.1	100	5e-06	0.1	1e-14	1e-14	1.1817e-14	3.72294e-07	9.99993e-07	8.79228e-17	3.39841e-17	5.39388e-17	8.79228e-17
1	1	1.90546	1e-14	1e-14	1.29571e-14	1e-09	1e-06	0.0005	1	10	1	5e-06	0.1	100	5e-06	0.1	1e-14	1e-14	1.29571e-14	3.46395e-07	9.99994e-07	8.97036e-17	3.55307e-17	5.4173e-17	8.97036e-17
1	1	2.0893	1e-14	1e-14	1.42072e-14	1e-09	1e-06	0.0005	1	10	1	5e-06	0.1	100	5e-06	0.1	1e-14	1e-14	1.42072e-14	3.21884e-07	9.99994e-07	9.14025e-17	3.70061e-17	5.43964e-17	9.14025e-17
1	1	2.29087	1e-14	1e-14	1.55779e-14	1e-09	1e-06	0.0005	1	10	1	5e-06	0.1	100	5e-06	0.1	1e-14	1e-14	1.55779e-14	2.98739e-07	9.99994e-07	9.30188e-17	3.84098e-17	5.4609e-17	9.30188e-17
1	1	2.51189	1e-14	1e-14	1.70808e-14	1e-09	1e-06	0.0005	1	10	1	5e-06	0.1	100	5e-06	0.1	1e-14	1e-14	1.70808e-14	2.76933e-07	9.99995e-07	9.45525e-17	3.97418e-17	5.48107e-17	9.45525e-17
1	1	2.75423	1e-14	1e-14	1.87288e-14	1e-09	1e-06	0.0005	1	10	1	5e-06	0.1	100	5e-06	0.1	1e-14	1e-14	1.87288e-14	2.56433e-07	9.99995e-07	9.60041e-17	4.10025e-17	5.50016e-17	9.60041e-17
1	1	3.01995	1e-14	1e-14	2.05357e-14	1e-09	1e-06	0.0005	1	10	1	5e-06	0.1	100	5e-06	0.1	1e-14	1e-14	2.05357e-14	2.37199e-07	9.99996e-07	9.73747e-17	4.21928e-17	5.51819e-17	9.73747e-17
1	1	3.31131	1e-14	1e-14	2.25169e-14	1e-09	1e-06	0.0005	1	10	1	5e-06	0.1	100	5e-06	0.1	1e-14	1e-14	2.25169e-14	2.19189e-07	9.99996e-07	9.86658e-17	4.33141e-17	5.53517e-17	9.86658e-17
1	1	3.63078	1e-14	1e-14	2.46893e-14	1e-09	1e-06	0.0005	1	10	1	5e-06	0.1	100	5e-06	0.1	1e-14	1e-14	2.46893e-14	2.02354e-07	9.99996e-07	9.98794e-17	4.43681e-17	5.55113e-17	9.98794e-17
1	1	3.98107	1e-14	1e-14	2.70713e-14	1e-09	1e-06	0.0005	1	10	1	5e-06	0.1	100	5e-06	0.1	1e-14	1e-14	2.70713e-14	1.86647e-07	9.99997e-07	1.01018e-16	4.53567e-17	5.5661e-17	1.01018e-16
1	1	4.36516	1e-14	1e-14	2.96831e-14	1e-09	1e-06	0.0005	1	10	1	5e-06	0.1	100	5e-06	0.1	1e-14	1e-14	2.96831e-14	1.72015e-07	9.99997e-07	1.02083e-16	4.62821e-17	5.58012e-17	1.02083e-16
1	1	4.7863	1e-14	1e-14	3.25468e-14	1e-09	1e-06	0.0005	1	10	1	5e-06	0.1	100	5e-06	0.1	1e-14	1e-14	3.25468e-14	1.58405e-07	9.99997e-07	1.03079e-16	4.71469e-17	5.59321e-17	1.03079e-16
1	1	5.24807	1e-14	1e-14	3.56869e-14	1e-09	1e-06	0.0005	1	10	1	5e-06	0.1	100	5e-06	0.1	1e-14	1e-14	3.56869e-14	1.45765e-07	9.99997e-07	1.04008e-16	4.79534e-17	5.60543e-17	1.04008e-16
1	1	5.7544	1e-14	1e-14	3.91299e-14	1e-09	1e-06	0.0005	1	10	1	5e-06	0.1	100	5e-06	0.1	1e-14	1e-14	3.91299e-14	1.34041e-07	9.99998e-07	1.04872e-16	4.87044e-17	5.6168e-17	1.04872e-16
1	1	6.30957	1e-14	1e-14	4.29051e-14	1e-09	1e-06	0.0005	1	10	1	5e-06	0.1	100	5e-06	0.1	1e-14	1e-14	4.29051e-14	1.23182e-07	9.99998e-07	1.05676e-16	4.94027e-17	5.62737e-17	1.05676e-16
1	1	6.91831	1e-14	1e-14	4.70445e-14	1e-09	1e-06	0.0005	1	10	1	5e-06	0.1	100	5e-06	0.1	1e-14	1e-14	4.70445e-14	1.13134e-07	9.99998e-07	1.06423e-16	5.00509e-17	5.63719e-17	1.06423e-16
1	1	7.58578	1e-14	1e-14	5.15833e-14	1e-09	1e-06	0.0005	1	10	1	5e-06	0.1	100	5e-06	0.1	1e-14	1e-14	5.15833e-14	1.03849e-07	9.99998e-07	1.07115e-16	5.06519e-17	5.64629e-17	1.07115e-16
1	1	8.31764	1e-14	1e-14	5.65599e-14	1e-09	1e-06	0.0005	1	10	1	5e-06	0.1	100	5e-06	0.1	1e-14	1e-14	5.65599e-14	9.5276e-08	9.99998e-07	1.07756e-16	5.12084e-17	5.65472e-17	1.07756e-16
1	1	9.12011	1e-14	1e-14	6.20167e-14	1e-09	1e-06	0.0005	1	10	1	5e-06	0.1	100	5e-06	0.1	1e-14	1e-14	6.20167e-14	8.73692e-08	9.99998e-07	1.08348e-16	5.1723e-17	5.66251e-17	1.08348e-16
1	1	10	1e-14	1e-14	6.8e-14	1e-09	1e-06	0.0005	1	10	1	5e-06	0.1	100	5e-06	0.1	1e-14	1e-14	6.8e-14	8.00831e-08	9.99999e-07	1.08896e-16	5.21984e-17	5.66971e-17	1.08896e-16
1	1	10.9648	1e-14	1e-14	7.45605e-14	1e-09	1e-06	0.0005	1	10	1	5e-06	0.1	100	5e-06	0.1	1e-14	1e-14	7.45605e-14	7.33745e-08	9.99999e-07	1.09401e-16	5.26372e-17	5.67636e-17	1.09401e-16
1	1	12.0226	1e-14	1e-14	8.1754e-14	1e-09	1e-06	0.0005	1	10	1	5e-06	0.1	100	5e-06	0.1	1e-14	1e-14	8.1754e-14	6.72024e-08	9.99999e-07	1.09867e-16	5.30417e-17	5.68248e-17	1.09867e-16
1	1	13.1826	1e-14	1e-14	8.96415e-14	1e-09	1e-06	0.0005	1	10	1	5e-06	0.1	100	5e-06	0.1	1e-14	1e-14	8.96415e-14	6.1528e-08	9.99999e-07	1.10296e-16	5.34143e-17	5.68813e-17	1.10296e-16
1	1	14.4544	1e-14	1e-14	9.82899e-14	1e-09	1e-06	0.0005	1	10	1	5e-06	0.1	100	5e-06	0.1	1e-14	1e-14	9.82899e-14	5.63145e-08	9.99999e-07	1.10691e-16	5.37573e-17	5.69332e-17	1.10691e-16
1	1	15.8489	1e-14	1e-14	1.07773e-13	1e-09	1e-06	0.0005	1	10	1	5e-06	0.1	100	5e-06	0.1	1e-14	1e-14	1.07773e-13	5.15275e-08	9.99999e-07	1.11054e-16	5.40728e-17	5.6981e-17	1.11054e-16
1	1	17.378	1e-14	1e-14	1.1817e-13	1e-09	1e-06	0.0005	1	10	1	5e-06	0.1	100	5e-06	0.1	1e-14	1e-14	1.1817e-13	4.71345e-08	9.99999e-07	1.11388e-16	5.43627e-17	5.70249e-17	1.11388e-16
1	1	19.0546	1e-14	1e-14	1.29571e-13	1e-09	1e-06	0.0005	1	10	1	5e-06	0.1	100	5e-06	0.1	1e-14	1e-14	1.29571e-13	4.31051e-08	9.99999e-07	1.11694e-16	5.4629e-17	5.70652e-17	1.11694e-16
1	1	20.893	1e-14	1e-14	1.42072e-13	1e-09	1e-06	0.0005	1	10	1	5e-06	0.1	100	5e-06	0.1	1e-14	1e-14	1.42072e-13	3.94111e-08	9.99999e-07	1.11976e-16	5.48734e-17	5.71022e-17	1.11976e-16
1	1	22.9087	1e-14	1e-14	1.55779e-13	1e-09	1e-06	0.0005	1	10	1	5e-06	0.1	100	5e-06	0.1	1e-14	1e-14	1.55779e-13	3.6026e-08	9.99999e-07	1.12234e-16	5.50976e-17	5.71362e-17	1.12234e-16
1	1	25.1189	1e-14	1e-14	1.70808e-13	1e-09	1e-06	0.0005	1	10	1	5e-06	0.1	100	5e-06	0.1	1e-14	1e-14	1.70808e-13	3.29252e-08	9.99999e-07	1.12471e-16	5.53033e-17	5.71673e-17	1.12471e-16
1	1	27.5423	1e-14	1e-14	1.87288e-13	1e-09	1e-06	0.0005	1	10	1	5e-06	0.1	100	5e-06	0.1	1e-14	1e-14	1.87288e-13	3.00859e-08	9.99999e-07	1.12688e-16	5.54918e-17	5.71959e-17	1.12688e-16
1	1	30.1995	1e-14	1e-14	2.05357e-13	1e-09	1e-06	0.0005	1	10	1	5e-06	0.1	100	5e-06	0.1	1e-14	1e-14	2.05357e-13	2.7487e-08	1e-06	1.12886e-16	5.56645e-17	5.7222e-17	1.12886e-16
1	1	33.1131	1e-14	1e-14	2.25169e-13	1e-09	1e-06	0.0005	1	10	1	5e-06	0.1	100	5e-06	0.1	1e-14	1e-14	2.25169e-13	2.51087e-08	1e-06	1.13069e-16	5.58226e-17	5.7246e-17	1.13069e-16
1	1	36.3078	1e-14	1e-14	2.46893e-13	1e-09	1e-06	0.0005	1	10	1	5e-06	0.1	100	5e-06	0.1	1e-14	1e-14	2.46893e-13	2.29331e-08	1e-06	1.13235e-16	5.59674e-17	5.72679e-17	1.13235e-16
1	1	39.8107	1e-14	1e-14	2.70713e-13	1e-09	1e-06	0.0005	1	10	1	5e-06	0.1	100	5e-06	0.1	1e-14	1e-14	2.70713e-13	2.09433e-08	1e-06	1.13388e-16	5.60999e-17	5.7288e-17	1.13388e-16
1	1	43.6516	1e-14	1e-14	2.96831e-13	1e-09	1e-06	0.0005	1	10	1	5e-06	0.1	100	5e-06	0.1	1e-14	1e-14	2.96831e-13	1.9124e-08	1e-06	1.13527e-16	5.62212e-17	5.73063e-17	1.13527e-16
1	1	47.863	1e-14	1e-14	3.25468e-13	1e-09	1e-06	0.0005	1	10	1	5e-06	0.1	100	5e-06	0.1	1e-14	1e-14	3.25468e-13	1.74609e-08	1e-06	1.13655e-16	5.63321e-17	5.73231e-17	1.13655e-16
1	1	52.4807	1e-14	1e-14	3.56869e-13	1e-09	1e-06	0.0005	1	10	1	5e-06	0.1	100	5e-06	0.1	1e-14	1e-14	3.56869e-13	1.59408e-08	1e-06	1.13772e-16	5.64335e-17	5.73385e-17	1.13772e-16
1	1	57.544	1e-14	1e-14	3.91299e-13	1e-09	1e-06	0.0005	1	10	1	5e-06	0.1	100	5e-06	0.1	1e-14	1e-14	3.91299e-13	1.45518e-08	1e-06	1.13879e-16	5.65262e-17	5.73525e-17	1.13879e-16
1	1	63.0957	1e-14	1e-14	4.29051e-13	1e-09	1e-06	0.0005	1	10	1	5e-06	0.1	100	5e-06	0.1	1e-14	1e-14	4.29051e-13	1.32827e-08	1e-06	1.13976e-16	5.66109e-17	5.73654e-17	1.13976e-16
1	1	69.1831	1e-14	1e-14	4.70445e-13	1e-09	1e-06	0.0005	1	10	1	5e-06	0.1	100	5e-06	0.1	1e-14	1e-14	4.70445e-13	1.21234e-08	1e-06	1.14065e-16	5.66883e-17	5.73771e-17	1.14065e-16
1	1	75.8578	1e-14	1e-14	5.15833e-13	1e-09	1e-06	0.0005	1	10	1	5e-06	0.1	100	5e-06	0.1	1e-14	1e-14	5.15833e-13	1.10646e-08	1e-06	1.14147e-16	5.67591e-17	5.73878e-17	1.14147e-16
1	1	83.1764	1e-14	1e-14	5.65599e-13	1e-09	1e-06	0.0005	1	10	1	5e-06	0.1	100	5e-06	0.1	1e-14	1e-14	5.65599e-13	1.00976e-08	1e-06	1.14221e-16	5.68238e-17	5.73976e-17	1.14221e-16
1	1	91.2011	1e-14	1e-14	6.20167e-13	1e-09	1e-06	0.0005	1	10	1	5e-06	0.1	100	5e-06	0.1	1e-14	1e-14	6.20167e-13	9.21456e-09	1e-06	1.14289e-16	5.68828e-17	5.74065e-17	1.14289e-16
1	1	100	1e-14	1e-14	6.8e-13	1e-09	1e-06	0.0005	1	10	1	5e-06	0.1	100	5e-06	0.1	1e-14	1e-14	6.8e-13	8.40833e-09	1e-06	1.14351e-16	5.69367e-17	5.74147e-17	1.14351e-16
